# Comparative Transcriptional Responses of Human Blood to Neutron and Photon Irradiation

**DOI:** 10.64898/2026.08.28.747800

**Authors:** Ahmed Salah, Daniel Wollschläger, Ulrich Giesen, Heinz Schmidberger, Federico Marini, Sebastian Zahnreich

**Author notes:** Correspondence: Sebastian Zahnreich. Federico Marini and Sebastian Zahnreich jointly supervised the work.

## Abstract

Despite the well-known health risks of neutron exposures, key gaps remain in understanding neutron-induced molecular responses and identifying reliable biodosimetric markers that distinguish neutrons from photon exposure. We provide the first genome-wide analysis of the human blood transcriptional response to an accelerator-derived fission-like spectrum of neutrons versus photons, evaluating transcriptomic relative biological effectiveness (RBE) and radiation quality-discriminating gene signatures. Whole blood from healthy donors was irradiated *ex vivo* with X-rays (140 kV, 0-4 Gy, n = 3) or neutrons (0.1-8 MeV, 0-1 Gy, n = 2), incubated for 6 h or 24 h, and processed for RNA sequencing from peripheral blood mononuclear cells (PBMCs). Neutrons were markedly more potent than X-rays at inducing differentially expressed genes (DEGs) at equal doses, showing a peak response 6 h post-irradiation followed by a decline. In contrast, X-rays caused a continuous increase in DEGs up to 24 h (neutrons vs. X-rays at 1 Gy: 1,449 vs. 121 DEGs at 6 h; 996 vs. 621 DEGs at 24 h). A universal p53-centered 34-gene signature, including *FDXR*, *EDA2R*, *GADD45A*, and *ZMAT3*, showed highly monotonic dose responses (Spearman correlation coefficient ≈ 1) across donors, radiation qualities, and timepoints. Additionally, difference-in-differences analysis identified radiation quality-discriminating genes only at 6 h, with transcriptional convergence observed by 24 h, suggesting a very narrow time window for biodosimetric differentiation. We identified a neutron-specific gene signature driven by cGAS-STING-NF-κB signaling (*RELB*, *NFKB1*, *C3*, *MALAT1*) and suppression of B-cell and myeloid identity genes (*IGHD*, *TCL1A*, *CLEC7A*, *TLR2*), defining a biologically coherent neutron quality index with distinct immunomodulatory effects. For the first time, we assessed neutron RBEs at the gene, pathway, and global transcriptomic levels in a human blood model, reporting a global transcriptomic neutron RBE of 1.30 (95% CI: 1.14–1.49) at 6 h and 1.21 (95% CI: 1.14–1.28) at 24 h, providing a valuable basis for biodosimetry in mixed-field exposure scenarios. Our findings advance the mechanistic understanding of neutron radiation responses and support the development of biodosimetric approaches for mixed-field exposure scenarios.
