## Supplements_Salah_et_al. for "Comparative Transcriptional Responses of Human Blood to Neutron and Photon Irradiation": Supplementary_4.xlsx

### Sheet: Sheet1
gene_id	gene_symbol	log2FoldChange	AveExpr	t	pvalue	padj	B	dose	timepoint
ENSG00000276077.5	LOC389831	-5.16359	-3.00455	-5.95141	4.05995e-07	0.0078552	-2.29144	0.1	6h
ENSG00000289692.1	ENSG00000289692	9.78942	-3.31953	5.30665	3.5338e-06	0.034186	-3.51763	0.1	6h
ENSG00000295242.1	ENSG00000295242	-4.96866	-3.19872	-5.55567	1.53718e-06	0.0297413	-0.845201	0.25	6h
ENSG00000072694.23	FCGR2B	-1.76227	2.4337	-4.94867	1.15625e-05	0.0418571	3.22064	0.5	6h
ENSG00000102796.13	DHRS12	-1.34783	3.3186	-4.54028	4.36962e-05	0.0467046	2.02399	0.5	6h
ENSG00000104856.15	RELB	1.01213	6.50758	4.55917	4.11182e-05	0.0467046	1.84682	0.5	6h
ENSG00000104894.13	CD37	-0.821254	8.46159	-4.72773	2.38214e-05	0.0450743	2.21321	0.5	6h
ENSG00000109320.15	NFKB1	0.86291	7.32667	5.64846	1.12587e-06	0.00726109	5.22822	0.5	6h
ENSG00000109436.9	TBC1D9	-1.10232	3.1396	-5.26518	4.05706e-06	0.019624	4.14939	0.5	6h
ENSG00000110777.12	POU2AF1	-1.26796	3.76261	-4.91347	1.29803e-05	0.0418571	3.04847	0.5	6h
ENSG00000112299.9	VNN1	-1.39267	1.58131	-4.68904	2.70137e-05	0.0450743	2.46178	0.5	6h
ENSG00000123066.9	MED13L	0.720432	6.36043	4.56623	4.01923e-05	0.0467046	1.80493	0.5	6h
ENSG00000125730.19	C3	3.8541	1.79907	5.66207	1.07552e-06	0.00726109	5.14274	0.5	6h
ENSG00000144645.17	OSBPL10	-1.6376	1.75798	-4.79462	1.91553e-05	0.0450743	2.75359	0.5	6h
ENSG00000150995.21	ITPR1	0.869477	5.59691	4.62484	3.32617e-05	0.0450743	2.05899	0.5	6h
ENSG00000166501.15	PRKCB	-0.608159	7.09075	-4.60957	3.49449e-05	0.0450743	1.87063	0.5	6h
ENSG00000167483.19	NIBAN3	-2.45347	1.73607	-6.37723	9.63673e-08	0.00186451	7.36507	0.5	6h
ENSG00000173064.14	HECTD4	0.869081	5.3857	4.52523	4.58646e-05	0.0467046	1.7952	0.5	6h
ENSG00000182179.14	UBA7	-0.883292	5.3229	-4.6338	3.2311e-05	0.0450743	2.04221	0.5	6h
ENSG00000204217.16	BMPR2	1.04128	5.04992	4.68474	2.73929e-05	0.0450743	2.31078	0.5	6h
ENSG00000211898.8	IGHD	-1.69589	4.79129	-4.82796	1.71785e-05	0.0450743	2.63548	0.5	6h
ENSG00000291114.2	SIGLEC17P	-2.29288	0.838195	-4.67079	2.8662e-05	0.0450743	2.11673	0.5	6h
ENSG00000001036.15	FUCA2	-0.757354	4.20402	-3.84999	0.000381038	0.0351455	-0.153285	1	6h
ENSG00000003056.9	M6PR	-0.411825	7.50134	-3.77687	0.000475603	0.0398354	-0.599926	1	6h
ENSG00000003402.22	CFLAR	0.359863	7.51707	3.7031	0.00059376	0.0457692	-0.805616	1	6h
ENSG00000005379.17	TSPOAP1	1.11929	3.1186	3.66015	0.000675088	0.0483763	-0.443024	1	6h
ENSG00000006534.18	ALDH3B1	-1.29267	3.47202	-4.2901	9.71088e-05	0.0142338	1.10538	1	6h
ENSG00000007312.15	CD79B	-1.45807	5.69199	-5.00283	9.67423e-06	0.00334244	3.20602	1	6h
ENSG00000008394.14	MGST1	-1.95723	0.974934	-6.44154	7.7548e-08	0.000115415	7.7896	1	6h
ENSG00000010610.11	CD4	-0.536642	8.31772	-3.68851	0.000620271	0.0462909	-0.877304	1	6h
ENSG00000010671.19	BTK	-0.873042	4.10381	-4.60731	3.52012e-05	0.00756748	2.02775	1	6h
ENSG00000010704.20	HFE	-1.94081	1.12552	-4.02183	0.000224862	0.0245798	0.219023	1	6h
ENSG00000012124.18	CD22	-1.40679	3.27214	-5.0804	7.48873e-06	0.00307909	3.63914	1	6h
ENSG00000015285.13	WAS	-0.643447	7.50238	-3.72215	0.000560798	0.044287	-0.760821	1	6h
ENSG00000019582.18	CD74	-1.39467	10.1897	-4.38654	7.14947e-05	0.0116242	1.17514	1	6h
ENSG00000023171.21	GRAMD1B	0.944351	3.13327	3.76633	0.000490968	0.040251	-0.206896	1	6h
ENSG00000035720.9	STAP1	-1.61411	2.66172	-3.8373	0.000396035	0.0363151	0.0431129	1	6h
ENSG00000049245.13	VAMP3	-0.782269	5.09534	-4.25186	0.000109579	0.0155892	0.943107	1	6h
ENSG00000060138.14	YBX3	-0.921565	5.64878	-4.40973	6.63993e-05	0.0110147	1.33292	1	6h
ENSG00000061938.22	TNK2	0.993746	6.72709	5.22064	4.70461e-06	0.00216726	3.89531	1	6h
ENSG00000067182.10	TNFRSF1A	-0.667147	6.35739	-4.07883	0.000188422	0.0220944	0.312629	1	6h
ENSG00000067225.22	PKM	-0.546494	8.77051	-3.82382	0.000412586	0.037086	-0.495437	1	6h
ENSG00000067560.15	RHOA	-0.517429	9.07935	-3.80112	0.000441976	0.0385916	-0.558376	1	6h
ENSG00000067829.21	IDH3G	-0.656317	5.46164	-4.74777	2.2317e-05	0.00571507	2.4374	1	6h
ENSG00000071967.13	CYBRD1	-1.6248	2.22401	-3.86456	0.000364502	0.0342349	0.107766	1	6h
ENSG00000072694.23	FCGR2B	-1.76596	2.4337	-4.7302	2.36306e-05	0.00571507	2.57423	1	6h
ENSG00000077150.22	NFKB2	1.03837	7.12458	5.53323	1.65726e-06	0.000916133	4.90807	1	6h
ENSG00000081189.18	MEF2C	-1.15486	3.4699	-4.91922	1.27376e-05	0.00404011	3.06837	1	6h
ENSG00000081985.15	IL12RB2	-0.938372	4.1712	-3.82627	0.00040952	0.0370252	-0.187692	1	6h
ENSG00000083444.18	PLOD1	-0.920578	4.75332	-4.04374	0.000210114	0.0234571	0.29795	1	6h
ENSG00000085117.14	CD82	1.02729	6.48367	4.75044	2.2124e-05	0.00571507	2.41101	1	6h
ENSG00000087903.14	RFX2	2.13074	1.71763	3.65052	0.000694727	0.0488785	-0.624538	1	6h
ENSG00000088832.19	FKBP1A	-0.550718	7.13963	-3.79974	0.000443816	0.0385916	-0.537815	1	6h
ENSG00000088992.19	TESC	-0.93925	2.54577	-3.82267	0.000414026	0.037086	-0.143261	1	6h
ENSG00000089169.16	RPH3A	-4.47486	-0.725635	-5.9148	4.59346e-07	0.000371124	3.90399	1	6h
ENSG00000093072.20	ADA2	-0.902115	7.23562	-4.38267	7.23819e-05	0.0116704	1.19408	1	6h
ENSG00000096070.20	BRPF3	0.777277	5.88382	5.18282	5.33424e-06	0.00240016	3.8501	1	6h
ENSG00000100129.18	EIF3L	-0.628957	8.60542	-4.18197	0.000136524	0.0179692	0.568285	1	6h
ENSG00000100376.13	FAM118A	0.81752	5.3739	3.65887	0.000677665	0.0483818	-0.683356	1	6h
ENSG00000100427.17	MLC1	-1.34635	2.7931	-4.923	1.25805e-05	0.00404011	3.14145	1	6h
ENSG00000100721.11	TCL1A	-1.9572	2.95042	-7.78915	8.44501e-10	5.44647e-06	12.2649	1	6h
ENSG00000100906.13	NFKBIA	0.66269	6.38931	4.4325	6.17419e-05	0.0105715	1.44213	1	6h
ENSG00000101220.19	ADISSP	-0.879412	4.25822	-4.01517	0.000229542	0.0248393	0.329488	1	6h
ENSG00000101224.19	CDC25B	-0.621746	7.09455	-4.08964	0.000182189	0.0216257	0.314797	1	6h
ENSG00000101265.17	RASSF2	-0.659397	6.48742	-4.19637	0.000130492	0.017533	0.666264	1	6h
ENSG00000101307.17	SIRPB1	-1.57821	3.65988	-8.5761	6.40495e-11	1.23923e-06	14.7979	1	6h
ENSG00000101347.12	SAMHD1	-0.798183	8.50878	-4.44688	5.89677e-05	0.0103719	1.3711	1	6h
ENSG00000101665.11	SMAD7	0.804625	6.05739	3.82748	0.000408025	0.0370252	-0.330093	1	6h
ENSG00000101916.12	TLR8	-1.04345	3.81177	-4.00181	0.000239222	0.0254311	0.166737	1	6h
ENSG00000102445.21	RUBCNL	-1.66003	2.55846	-6.59956	4.54738e-08	7.3319e-05	8.31868	1	6h
ENSG00000103064.16	SLC7A6	0.932987	6.29796	5.01602	9.26253e-06	0.00331873	3.33604	1	6h
ENSG00000103313.15	MEFV	-0.92979	3.30274	-3.68476	0.000627266	0.0462909	-0.761507	1	6h
ENSG00000103381.13	CPPED1	-1.24364	5.02845	-6.15652	2.03141e-07	0.000218911	6.94035	1	6h
ENSG00000104325.8	DECR1	-0.68512	4.98661	-4.24119	0.00011333	0.0157749	0.933429	1	6h
ENSG00000104825.18	NFKBIB	0.699679	5.75652	4.15939	0.000146536	0.0189012	0.688232	1	6h
ENSG00000104856.15	RELB	1.46107	6.50758	6.63478	4.03754e-08	7.10166e-05	8.56147	1	6h
ENSG00000104894.13	CD37	-0.766117	8.46159	-4.40875	6.66073e-05	0.0110147	1.26079	1	6h
ENSG00000104921.15	FCER2	-2.10886	3.43666	-6.01789	3.24415e-07	0.000298894	6.57049	1	6h
ENSG00000104974.12	LILRA1	-1.64381	1.7425	-4.52989	4.5182e-05	0.00910605	1.87421	1	6h
ENSG00000105220.18	GPI	-0.762477	7.42517	-3.87733	0.000350574	0.0334134	-0.308775	1	6h
ENSG00000105352.12	CEACAM4	-4.73259	0.299181	-3.99779	0.000242212	0.0255113	-0.119274	1	6h
ENSG00000105369.10	CD79A	-1.60593	5.92925	-5.8146	6.43841e-07	0.000461371	5.7986	1	6h
ENSG00000105514.9	RAB3D	-0.898932	3.97737	-4.51415	4.75274e-05	0.0091956	1.78806	1	6h
ENSG00000106133.19	ENSG00000106133	-6.16058	-4.93253	-5.10107	6.99375e-06	0.003007	-1.4232	1	6h
ENSG00000108262.17	GIT1	0.561113	5.67446	3.68667	0.000623683	0.0462909	-0.713537	1	6h
ENSG00000108405.5	P2RX1	-1.08593	1.74212	-4.29936	9.43047e-05	0.0141442	1.30511	1	6h
ENSG00000108479.14	GALK1	-0.950243	3.4058	-3.68117	0.000634024	0.0462909	-0.467298	1	6h
ENSG00000109066.15	SLC38A12	-0.842841	4.63292	-3.79902	0.000444797	0.0385916	-0.316006	1	6h
ENSG00000109320.15	NFKB1	1.02746	7.32667	6.74287	2.80359e-08	6.78048e-05	8.86355	1	6h
ENSG00000109436.9	TBC1D9	-1.37546	3.1396	-5.90204	4.79538e-07	0.000371124	6.22704	1	6h
ENSG00000109971.15	HSPA8	-0.478129	9.4284	-4.3022	9.346e-05	0.0141271	0.922775	1	6h
ENSG00000110057.10	UNC93B1	-1.02472	4.51677	-4.3056	9.24607e-05	0.0141267	1.09739	1	6h
ENSG00000110330.11	BIRC2	0.86734	5.97133	4.43314	6.16157e-05	0.0105715	1.48164	1	6h
ENSG00000110777.12	POU2AF1	-1.84327	3.76261	-6.65969	3.71187e-08	7.10166e-05	8.65647	1	6h
ENSG00000111321.12	LTBR	-1.01047	3.37696	-3.6964	0.000605799	0.0462909	-0.645483	1	6h
ENSG00000111348.10	ARHGDIB	-0.466847	9.34847	-3.74255	0.000527445	0.0425208	-0.731179	1	6h
ENSG00000111679.18	PTPN6	-0.668714	6.94719	-4.5189	4.6807e-05	0.0091956	1.6277	1	6h
ENSG00000111729.15	CLEC4A	-1.12704	2.25807	-3.76699	0.000489998	0.040251	-0.324978	1	6h
ENSG00000112299.9	VNN1	-2.24832	1.58131	-6.85141	1.94443e-08	5.37439e-05	8.81578	1	6h
ENSG00000112799.10	LY86	-1.50378	3.32471	-5.91042	4.66168e-07	0.000371124	6.23618	1	6h
ENSG00000113273.18	ARSB	-1.28015	2.23883	-3.6942	0.000609804	0.0462909	-0.347223	1	6h
ENSG00000114013.16	CD86	-1.09258	3.96061	-3.77941	0.000471964	0.0398354	-0.490172	1	6h
ENSG00000114268.13	PFKFB4	-1.19869	2.8207	-3.91744	0.000310112	0.0309281	0.156522	1	6h
ENSG00000114353.18	GNAI2	-0.508509	9.1729	-3.68249	0.000631524	0.0462909	-0.901346	1	6h
ENSG00000115919.16	KYNU	-1.46282	2.64887	-4.28033	0.000100157	0.0144614	1.2391	1	6h
ENSG00000116191.20	RALGPS2	-0.913044	4.05763	-3.71296	0.000576475	0.0451564	-0.43155	1	6h
ENSG00000117228.12	GBP1	-0.722402	4.61546	-3.79031	0.000456666	0.0390405	-0.320789	1	6h
ENSG00000119457.9	SLC46A2	-1.50287	0.218387	-3.88938	0.000337908	0.0330959	0.183364	1	6h
ENSG00000119979.19	DENND10	-0.791884	4.08024	-3.8137	0.000425448	0.0379335	-0.186683	1	6h
ENSG00000120868.16	APAF1	-0.778241	4.10396	-3.66181	0.000671751	0.0483161	-0.615894	1	6h
ENSG00000121064.14	SCPEP1	-0.90888	4.49585	-4.58222	3.81725e-05	0.00801686	1.95191	1	6h
ENSG00000121316.12	PLBD1	-1.63677	3.32291	-6.41686	8.4292e-08	0.000116492	7.8506	1	6h
ENSG00000121552.4	CSTA	-1.26466	2.84837	-4.58328	3.80423e-05	0.00801686	2.00384	1	6h
ENSG00000123104.12	ITPR2	0.726003	6.39849	3.73333	0.000542267	0.0433545	-0.610963	1	6h
ENSG00000124570.22	SERPINB6	-0.57787	5.58738	-3.75906	0.00050186	0.0409704	-0.507447	1	6h
ENSG00000124942.14	AHNAK	-1.06721	8.69345	-4.12063	0.000165416	0.0202959	0.383322	1	6h
ENSG00000125484.13	GTF3C4	0.692184	4.91646	4.10042	0.000176173	0.0211715	0.592085	1	6h
ENSG00000125505.18	MBOAT7	-0.813954	5.7001	-3.6483	0.000699333	0.0489817	-0.838849	1	6h
ENSG00000125730.19	C3	4.22624	1.79907	6.06158	2.79925e-07	0.000270799	6.15122	1	6h
ENSG00000125900.13	SIRPD	-3.38127	-2.71144	-3.77262	0.000481746	0.0401759	-1.50322	1	6h
ENSG00000126247.12	CAPNS1	-0.826189	7.47691	-4.79081	1.93952e-05	0.00536083	2.46453	1	6h
ENSG00000126705.16	AHDC1	1.08893	4.75593	3.88698	0.000340402	0.0330959	-0.011749	1	6h
ENSG00000128218.8	VPREB3	-2.05902	2.01005	-4.85122	1.59194e-05	0.00472312	2.81456	1	6h
ENSG00000129007.17	CALML4	-1.93384	0.768336	-3.88782	0.000339521	0.0330959	0.131288	1	6h
ENSG00000129450.11	SIGLEC9	-1.11239	3.83016	-4.33793	8.34493e-05	0.0131266	1.19767	1	6h
ENSG00000129757.16	CDKN1C	-1.51494	3.00876	-3.70328	0.000593446	0.0457692	-0.413044	1	6h
ENSG00000129993.15	CBFA2T3	-1.07332	3.0623	-4.39474	6.96509e-05	0.0114204	1.50864	1	6h
ENSG00000130164.17	LDLR	-0.864952	4.70982	-3.88281	0.000344757	0.0331722	-0.150241	1	6h
ENSG00000131069.21	ACSS2	-0.815281	4.21834	-4.03849	0.000213559	0.0236111	0.414398	1	6h
ENSG00000131323.18	TRAF3	0.893655	5.53447	4.05099	0.000205442	0.023364	0.431711	1	6h
ENSG00000132185.19	FCRLA	-1.85168	1.87176	-4.12553	0.000162905	0.0202959	0.833909	1	6h
ENSG00000132205.12	EMILIN2	-1.01949	4.95765	-4.73301	2.34154e-05	0.00571507	2.33046	1	6h
ENSG00000132357.15	CARD6	-0.947349	2.63074	-3.66663	0.000662164	0.0478043	-0.542588	1	6h
ENSG00000132514.15	CLEC10A	-1.57431	2.63763	-3.98148	0.000254711	0.0264954	0.277752	1	6h
ENSG00000133318.15	RTN3	-0.604574	6.97308	-4.30468	9.27277e-05	0.0141267	0.973284	1	6h
ENSG00000134072.12	CAMK1	-1.26885	2.68065	-4.84755	1.61115e-05	0.00472312	2.85567	1	6h
ENSG00000134243.13	SORT1	-1.39412	2.59997	-4.86362	1.52861e-05	0.00462118	2.95902	1	6h
ENSG00000134256.14	CD101	-1.05761	4.60267	-4.41133	6.60621e-05	0.0110147	1.43552	1	6h
ENSG00000134531.11	EMP1	-4.05121	-3.33917	-3.94233	0.000287318	0.029258	-1.49448	1	6h
ENSG00000134830.7	C5AR2	-1.43399	1.03143	-3.7691	0.000486889	0.040251	-0.140304	1	6h
ENSG00000135218.20	CD36	-1.56019	3.89604	-4.48569	5.20746e-05	0.00974972	1.63493	1	6h
ENSG00000135636.17	DYSF	-1.7723	3.07782	-6.15758	2.02421e-07	0.000218911	7.04564	1	6h
ENSG00000135677.12	GNS	-0.8055	7.20136	-5.65089	1.11669e-06	0.00065472	5.24469	1	6h
ENSG00000135945.11	REV1	0.802933	4.30091	4.02612	0.0002219	0.0243939	0.485883	1	6h
ENSG00000136286.17	MYO1G	-0.932951	6.89346	-5.94516	4.1464e-07	0.000364657	6.2123	1	6h
ENSG00000137101.14	CD72	-1.11196	2.71363	-4.20591	0.000126637	0.0173771	1.05141	1	6h
ENSG00000137462.11	TLR2	-1.55033	3.49239	-6.15577	2.03659e-07	0.000218911	7.01693	1	6h
ENSG00000137496.20	IL18BP	-1.18335	2.76571	-4.0125	0.000231446	0.0248778	0.470023	1	6h
ENSG00000137509.13	PRCP	-0.788951	5.60216	-4.88529	1.42378e-05	0.00437259	2.83984	1	6h
ENSG00000138413.15	IDH1	-0.835916	3.51743	-3.89589	0.000331258	0.0328676	0.0173314	1	6h
ENSG00000138639.18	ARHGAP24	-1.70754	2.18874	-5.4021	2.57008e-06	0.00134394	4.58205	1	6h
ENSG00000138744.18	NAAA	-0.795897	5.00471	-5.06103	7.98389e-06	0.00307909	3.43389	1	6h
ENSG00000138964.19	PARVG	-0.974464	5.57253	-5.0892	7.27396e-06	0.00305949	3.49138	1	6h
ENSG00000139278.10	GLIPR1	-0.624691	5.8646	-4.47852	5.32855e-05	0.00974972	1.53774	1	6h
ENSG00000139714.13	MORN3	0.971255	3.90516	4.04245	0.000210954	0.0234571	0.596983	1	6h
ENSG00000140044.14	JDP2	-0.954908	2.70233	-4.10911	0.000171469	0.0208653	0.696107	1	6h
ENSG00000140465.16	CYP1A1	-2.44386	1.45456	-4.73593	2.31942e-05	0.00571507	2.54595	1	6h
ENSG00000140575.14	IQGAP1	-0.607075	8.50126	-4.28049	0.000100106	0.0144614	0.867079	1	6h
ENSG00000140678.18	ITGAX	-1.17388	2.60656	-3.70857	0.00058411	0.04557	-0.531426	1	6h
ENSG00000140859.17	KIFC3	1.1955	2.45207	3.68183	0.000632785	0.0462909	-0.367308	1	6h
ENSG00000141574.9	SECTM1	-1.60725	4.543	-4.66737	2.89817e-05	0.0065429	2.16421	1	6h
ENSG00000142089.18	IFITM3	-1.57972	4.14124	-5.51902	1.73804e-06	0.000934101	4.92977	1	6h
ENSG00000142173.18	COL6A2	-1.0195	4.91034	-3.88132	0.000346329	0.0331722	-0.111941	1	6h
ENSG00000142347.22	MYO1F	-0.694908	7.36633	-3.64496	0.000706321	0.0489817	-0.992962	1	6h
ENSG00000142583.19	SLC2A5	-2.33439	0.617444	-4.51466	4.74493e-05	0.0091956	1.66248	1	6h
ENSG00000143110.13	C1orf162	-1.13769	6.30173	-4.89747	1.36801e-05	0.00426907	2.8396	1	6h
ENSG00000143162.10	CREG1	-0.915213	4.78391	-4.48234	5.26373e-05	0.00974972	1.64753	1	6h
ENSG00000143537.15	ADAM15	-1.42786	4.1259	-5.00806	9.50899e-06	0.00334244	3.34038	1	6h
ENSG00000143549.23	TPM3	-0.458509	8.89186	-4.10432	0.000174048	0.0210467	0.332331	1	6h
ENSG00000143933.21	CALM2	-0.77916	7.58891	-5.05347	8.18571e-06	0.00307909	3.30203	1	6h
ENSG00000144118.15	RALB	-0.768942	5.64108	-4.57929	3.85346e-05	0.00801686	1.88832	1	6h
ENSG00000144645.17	OSBPL10	-2.29984	1.75798	-4.96387	1.09988e-05	0.00360686	2.91864	1	6h
ENSG00000145416.14	MARCHF1	-1.22689	3.43656	-3.79455	0.00045085	0.0389422	-0.33941	1	6h
ENSG00000145901.19	TNIP1	0.54768	8.15219	4.41341	6.56247e-05	0.0110147	1.28702	1	6h
ENSG00000145911.8	N4BP3	1.88242	4.51801	6.08716	2.56767e-07	0.00026147	6.81815	1	6h
ENSG00000146192.17	FGD2	-1.05477	2.71946	-4.96722	1.0878e-05	0.00360686	3.22676	1	6h
ENSG00000149925.22	ALDOA	-0.557809	9.22474	-3.7186	0.000566799	0.044579	-0.796872	1	6h
ENSG00000150337.15	FCGR1A	-1.83764	0.17233	-4.47483	5.39187e-05	0.00974972	1.74824	1	6h
ENSG00000150995.21	ITPR1	0.844422	5.59691	4.47979	5.30696e-05	0.00974972	1.64744	1	6h
ENSG00000153064.12	BANK1	-1.67706	3.83506	-5.34231	3.13777e-06	0.00159762	4.41958	1	6h
ENSG00000153823.20	PID1	-1.92182	2.60904	-5.84365	5.83828e-07	0.000434458	6.00935	1	6h
ENSG00000154124.8	OTULIN	0.740776	6.11582	5.73984	8.28065e-07	0.000550816	5.60829	1	6h
ENSG00000155090.16	KLF10	0.939959	6.18448	4.97445	1.06221e-05	0.00360556	3.1792	1	6h
ENSG00000156738.19	MS4A1	-1.56475	5.40627	-6.66601	3.63358e-08	7.10166e-05	8.63198	1	6h
ENSG00000157168.23	NRG1	-2.11797	0.517813	-3.72981	0.000548037	0.0436355	-0.289302	1	6h
ENSG00000157601.16	MX1	-0.498614	6.52305	-3.77742	0.000474804	0.0398354	-0.554032	1	6h
ENSG00000158477.8	CD1A	-3.35284	-3.1195	-3.68672	0.000623592	0.0462909	-1.54978	1	6h
ENSG00000158481.13	CD1C	-1.55393	0.823848	-4.0793	0.000188147	0.0220944	0.698313	1	6h
ENSG00000158555.16	GDPD5	-0.806755	4.39836	-4.01481	0.000229803	0.0248393	0.335958	1	6h
ENSG00000158747.16	NBL1	1.44487	4.43789	4.47618	5.36864e-05	0.00974972	1.80743	1	6h
ENSG00000158869.12	FCER1G	-1.13644	5.67892	-4.13694	0.000157198	0.0198788	0.467981	1	6h
ENSG00000159640.18	ACE	-1.57316	2.27417	-4.13346	0.000158919	0.019966	0.855594	1	6h
ENSG00000160255.20	ITGB2	-0.82028	8.8909	-4.4364	6.09776e-05	0.0105715	1.33524	1	6h
ENSG00000161642.19	ZNF385A	-1.36746	4.95325	-3.75524	0.000507669	0.0412705	-0.615782	1	6h
ENSG00000161929.15	SCIMP	-1.10112	4.0496	-4.75534	2.17734e-05	0.00571507	2.44656	1	6h
ENSG00000162496.11	DHRS3	0.77123	6.5305	4.64247	3.14164e-05	0.00698671	2.12864	1	6h
ENSG00000162909.19	CAPN2	-0.477368	6.60924	-3.86062	0.000368903	0.0344808	-0.322165	1	6h
ENSG00000163131.13	CTSS	-1.21332	8.36343	-5.05017	8.27542e-06	0.00307909	3.26819	1	6h
ENSG00000163221.9	S100A12	-1.23109	3.2687	-4.29392	9.5941e-05	0.0142338	1.09472	1	6h
ENSG00000163563.9	MNDA	-1.07459	4.76884	-5.29217	3.70837e-06	0.00183973	4.10465	1	6h
ENSG00000163803.13	PLB1	-1.81669	0.983315	-3.87499	0.000353086	0.0334878	0.131274	1	6h
ENSG00000163964.18	PIGX	0.925156	4.95528	3.92715	0.000301017	0.0303337	0.0978077	1	6h
ENSG00000165457.16	FOLR2	-2.45265	-1.6919	-3.91986	0.000307822	0.0308588	-0.218641	1	6h
ENSG00000165795.26	NDRG2	-1.29444	3.12244	-3.65088	0.000693985	0.0488785	-0.477314	1	6h
ENSG00000166401.16	SERPINB8	-0.85384	4.27698	-4.2449	0.00011201	0.0157217	0.995412	1	6h
ENSG00000166428.15	PLD4	-1.70369	2.29163	-7.85127	6.87543e-10	5.44647e-06	12.463	1	6h
ENSG00000166446.16	CDYL2	1.4479	3.37466	4.68824	2.70836e-05	0.00623825	2.45343	1	6h
ENSG00000166501.15	PRKCB	-0.918082	7.09075	-6.92535	1.51578e-08	4.88788e-05	9.45653	1	6h
ENSG00000166860.4	ZBTB39	0.995803	3.10476	3.76818	0.000488241	0.040251	-0.146193	1	6h
ENSG00000166927.14	MS4A7	-1.55227	4.21023	-3.68408	0.000628544	0.0462909	-0.692063	1	6h
ENSG00000167291.17	TBC1D16	1.94504	2.61997	4.47073	5.46319e-05	0.0097872	1.76386	1	6h
ENSG00000167483.19	NIBAN3	-3.37972	1.73607	-5.75674	7.82316e-07	0.000540581	4.49702	1	6h
ENSG00000168329.15	CX3CR1	-0.793297	5.38408	-4.30871	9.15535e-05	0.0141267	1.03259	1	6h
ENSG00000168961.18	LGALS9	-1.15133	5.60123	-4.62547	3.31943e-05	0.00721621	1.97506	1	6h
ENSG00000169385.3	RNASE2	-1.39355	0.921203	-4.05239	0.000204552	0.023364	0.571968	1	6h
ENSG00000169413.4	RNASE6	-1.84173	4.26769	-4.73691	2.31207e-05	0.00571507	2.42327	1	6h
ENSG00000169896.19	ITGAM	-0.86297	4.87467	-3.96095	0.00027133	0.0280732	-0.000149864	1	6h
ENSG00000170266.16	GLB1	-0.576424	5.06237	-3.70531	0.000589852	0.0457692	-0.644849	1	6h
ENSG00000170296.11	GABARAP	-0.558915	8.24335	-3.84962	0.000381463	0.0351455	-0.406216	1	6h
ENSG00000171777.17	RASGRP4	-1.19741	3.26184	-4.6934	2.66342e-05	0.00620865	2.35495	1	6h
ENSG00000172243.19	CLEC7A	-1.21174	2.1639	-4.04287	0.000210679	0.0234571	0.50466	1	6h
ENSG00000172578.12	KLHL6	0.743635	5.95679	3.98654	0.000250763	0.0262258	0.153517	1	6h
ENSG00000172725.15	CORO1B	-0.964383	5.31223	-4.18501	0.00013523	0.0179207	0.680243	1	6h
ENSG00000172757.13	CFL1	-0.634644	8.91594	-4.36651	7.62028e-05	0.0121849	1.12406	1	6h
ENSG00000174004.7	NRROS	-0.824964	3.46015	-3.72215	0.000560784	0.044287	-0.439492	1	6h
ENSG00000174791.12	RIN1	-1.44751	2.56198	-3.88145	0.000346192	0.0331722	0.139984	1	6h
ENSG00000174837.15	ADGRE1	-1.78254	3.75935	-5.05467	8.1534e-06	0.00307909	3.52441	1	6h
ENSG00000176749.10	CDK5R1	0.934852	3.66749	4.19219	0.000132214	0.0176419	0.975335	1	6h
ENSG00000177156.12	TALDO1	-0.728589	6.36466	-4.79363	1.92172e-05	0.00536083	2.50381	1	6h
ENSG00000177575.14	CD163	-2.60281	3.31656	-6.96115	1.34369e-08	4.88788e-05	9.6266	1	6h
ENSG00000179163.13	FUCA1	-1.97985	5.3298	-4.54547	4.29723e-05	0.00875187	1.75094	1	6h
ENSG00000179344.18	HLA-DQB1	-1.02831	5.84525	-4.09486	0.000179252	0.0214085	0.370647	1	6h
ENSG00000179583.22	CIITA	-0.975225	3.61914	-4.45366	5.77027e-05	0.0102425	1.61732	1	6h
ENSG00000179921.16	GPBAR1	-1.55321	0.487519	-5.2411	4.39535e-06	0.00207418	4.14325	1	6h
ENSG00000180340.7	FZD2	-1.25711	1.85667	-3.804	0.000438136	0.0385916	-0.0443786	1	6h
ENSG00000181444.14	ZNF467	-1.31947	4.55496	-4.83711	1.66716e-05	0.00481436	2.76344	1	6h
ENSG00000182511.13	FES	-1.07835	3.9036	-4.0563	0.000202082	0.0232731	0.311406	1	6h
ENSG00000182718.19	ANXA2	-1.1363	5.68094	-4.23454	0.000115728	0.0159936	0.768869	1	6h
ENSG00000182809.12	CRIP2	2.00763	1.64045	4.26547	0.000104973	0.0150445	1.15019	1	6h
ENSG00000182885.18	ADGRG3	1.83216	3.31167	4.81896	1.76912e-05	0.00503368	2.84268	1	6h
ENSG00000182957.17	SPATA13	0.531518	7.24086	4.19757	0.00013	0.017533	0.670833	1	6h
ENSG00000183049.14	CAMK1D	0.842415	5.80652	3.78745	0.000460641	0.0390898	-0.457356	1	6h
ENSG00000183337.19	BCOR	0.980228	6.51026	5.55216	1.55537e-06	0.0008851	4.98517	1	6h
ENSG00000183486.15	MX2	-0.446626	6.4022	-3.9563	0.00027524	0.0283262	-0.0350069	1	6h
ENSG00000183662.12	TAFA1	-2.78699	-0.50392	-3.64619	0.000703758	0.0489817	-1.58518	1	6h
ENSG00000183935.6	ENSG00000183935	8.48779	-4.31893	5.2657	4.05005e-06	0.00195901	-1.2138	1	6h
ENSG00000184009.14	ACTG1	-0.836508	9.53235	-3.99725	0.000242613	0.0255113	0.00599698	1	6h
ENSG00000184203.9	PPP1R2	0.590399	6.90345	4.24455	0.000112135	0.0157217	0.843003	1	6h
ENSG00000184730.13	APOBR	-0.939404	6.37962	-3.80263	0.000439958	0.0385916	-0.522919	1	6h
ENSG00000185730.9	ZNF696	1.02665	3.5034	3.6381	0.000720885	0.0498131	-0.515597	1	6h
ENSG00000185825.18	BCAP31	-0.517336	6.99405	-4.00875	0.000234146	0.0250291	0.0985257	1	6h
ENSG00000185885.18	IFITM1	-0.607601	7.39714	-3.69128	0.000615153	0.0462909	-0.845196	1	6h
ENSG00000186081.12	KRT5	-2.95074	-1.76647	-3.74873	0.000517719	0.0419114	-0.69341	1	6h
ENSG00000186187.13	ZNRF1	1.22561	3.34168	4.16309	0.000144851	0.0188092	0.921967	1	6h
ENSG00000186407.9	CD300E	-1.5905	3.73528	-4.75276	2.19572e-05	0.00571507	2.49616	1	6h
ENSG00000187688.15	TRPV2	-0.994426	5.09802	-5.73065	8.54067e-07	0.000550816	5.60781	1	6h
ENSG00000189057.12	FAM111B	-3.85426	-0.0241677	-4.56053	4.09374e-05	0.00842614	1.00141	1	6h
ENSG00000196743.10	GM2A	-0.896607	5.22347	-5.68911	9.82103e-07	0.000593804	5.44145	1	6h
ENSG00000197043.16	ANXA6	-0.769106	7.92405	-3.73399	0.000541189	0.0433545	-0.735263	1	6h
ENSG00000197405.8	C5AR1	-1.06069	4.59598	-4.12	0.000165741	0.0202959	0.487638	1	6h
ENSG00000197448.15	GSTK1	-0.447316	6.6973	-3.69798	0.000602929	0.0462909	-0.783889	1	6h
ENSG00000197520.12	FAM177B	-3.11761	-1.13073	-3.80517	0.000436584	0.0385916	-0.713312	1	6h
ENSG00000197629.7	MPEG1	-1.31973	6.99189	-4.07299	0.000191872	0.0223635	0.238163	1	6h
ENSG00000197632.10	SERPINB2	-2.47071	2.31768	-4.72542	2.40016e-05	0.00573312	2.56752	1	6h
ENSG00000198223.20	CSF2RA	-1.17054	3.27652	-3.78932	0.000458042	0.0390405	-0.30849	1	6h
ENSG00000198502.8	HLA-DRB5	-1.23179	4.40237	-3.83247	0.000401881	0.0366773	-0.262649	1	6h
ENSG00000198682.14	PAPSS2	-1.96156	0.416572	-3.69113	0.000615433	0.0462909	-0.40092	1	6h
ENSG00000198848.14	CES1	-0.963501	0.977063	-3.67261	0.000650447	0.0471343	-0.638415	1	6h
ENSG00000198951.13	NAGA	-1.07325	5.14893	-4.77652	2.03209e-05	0.00553759	2.51758	1	6h
ENSG00000203710.13	CR1	-1.75099	3.86962	-4.05756	0.000201293	0.0232731	0.580571	1	6h
ENSG00000204131.11	NHSL2	-0.708475	4.58448	-4.14239	0.000154543	0.0196718	0.636792	1	6h
ENSG00000204389.11	HSPA1A	-1.17535	2.03417	-3.86609	0.000362805	0.0342349	-0.0402169	1	6h
ENSG00000204397.12	CARD16	-0.841185	4.46127	-4.34996	8.03202e-05	0.012738	1.29552	1	6h
ENSG00000204472.14	AIF1	-1.23836	4.73027	-5.03697	8.64399e-06	0.00315554	3.34118	1	6h
ENSG00000206341.7	HLA-H	1.72657	0.790915	4.6982	2.62216e-05	0.00618703	2.42151	1	6h
ENSG00000211592.8	IGKC	-1.05577	6.16157	-4.20077	0.000128702	0.017533	0.684084	1	6h
ENSG00000211666.2	IGLV2-14	-1.37054	2.75569	-3.65562	0.000684251	0.0484941	-0.515359	1	6h
ENSG00000211898.8	IGHD	-2.56924	4.79129	-6.98957	1.22114e-08	4.88788e-05	9.71607	1	6h
ENSG00000211899.10	IGHM	-1.78639	7.24651	-6.34314	1.08135e-07	0.00013948	7.51914	1	6h
ENSG00000211949.3	IGHV3-23	-1.46634	2.21813	-3.855	0.00037527	0.0349073	0.0832733	1	6h
ENSG00000211950.2	IGHV1-24	-7.94018	-2.78041	-4.29162	9.6643e-05	0.0142338	-1.81933	1	6h
ENSG00000214212.10	C19orf38	-1.304	3.80537	-4.63	3.27108e-05	0.00719191	2.1148	1	6h
ENSG00000214530.11	STARD10	1.48652	4.12307	5.06174	7.96514e-06	0.00307909	3.59041	1	6h
ENSG00000224137.3	LINC01857	-2.44133	0.37832	-4.12245	0.000164475	0.0202959	0.24974	1	6h
ENSG00000228382.4	ITPKB-IT1	-4.73846	-2.34581	-3.64586	0.000704442	0.0489817	-2.06346	1	6h
ENSG00000231389.9	HLA-DPA1	-1.28433	7.41655	-3.94396	0.000285878	0.029258	-0.135718	1	6h
ENSG00000231475.3	IGHV4-30-2	-4.93787	-0.718	-4.14336	0.000154074	0.0196718	-0.41736	1	6h
ENSG00000239951.1	IGKV3-20	-1.5318	2.52654	-3.89124	0.000335999	0.0330959	0.15444	1	6h
ENSG00000241399.8	CD302	-1.37723	3.4343	-5.14975	5.95245e-06	0.00261746	3.74	1	6h
ENSG00000243466.1	IGKV1-5	-1.78756	1.51365	-4.73227	2.34724e-05	0.00571507	2.50563	1	6h
ENSG00000244437.1	IGKV3-15	-1.50979	2.0971	-4.17582	0.000139185	0.0181956	0.974611	1	6h
ENSG00000247077.9	PGAM5	0.887218	4.67304	4.5217	4.63878e-05	0.0091956	1.89375	1	6h
ENSG00000251562.13	MALAT1	2.49709	7.77602	4.31356	9.01556e-05	0.0140672	1.00384	1	6h
ENSG00000260314.4	MRC1	-2.58961	-0.159814	-3.69382	0.000610492	0.0462909	-0.659188	1	6h
ENSG00000266923.1	ENSG00000266923	-6.38497	-0.308146	-5.69704	9.56289e-07	0.000593804	2.25822	1	6h
ENSG00000267534.4	S1PR2	1.22698	3.35493	3.67307	0.000649561	0.0471343	-0.422117	1	6h
ENSG00000272625.1	ENSG00000272625	5.2527	-3.99612	3.93743	0.000291669	0.0295456	-2.13587	1	6h
ENSG00000279412.1	ENSG00000279412	7.12132	-2.79104	4.04934	0.000206494	0.023364	-2.43642	1	6h
ENSG00000288730.2	ENSG00000288730	-3.93077	-1.35063	-3.7916	0.000454889	0.0390405	-1.22214	1	6h
ENSG00000289278.3	ENSG00000289278	-4.40316	-1.7859	-4.6663	2.90826e-05	0.0065429	0.314805	1	6h
ENSG00000291114.2	SIGLEC17P	-2.28302	0.838195	-4.50679	4.86648e-05	0.00932244	1.57407	1	6h
ENSG00000293147.1	SLC9A7P1	-3.64171	-1.74817	-3.6557	0.000684088	0.0484941	-1.27461	1	6h
