## Supplements_Salah_et_al. for "Comparative Transcriptional Responses of Human Blood to Neutron and Photon Irradiation": Supplementary_7.xlsx

### Sheet: X-ray_1Gy
ID	Description	GeneRatio	BgRatio	RichFactor	FoldEnrichment	zScore	pvalue	p.adjust	qvalue	geneID	Count	gene_ratio_num	bg_ratio_num	fold_enrichment
ALLOGRAFT REJECTION	ALLOGRAFT REJECTION	12/41	181/3682	0.0662983	5.95391	7.25197	3.13193e-07	9.3958e-06	8.57161e-06	HDAC9/CD40/CD79A/RPS19/LY86/CD80/IRF4/TLR2/IRF8/CCR5/HLA-DQA1/LYN	12	0.292683	0.0491581	5.95391

### Sheet: X-ray_2Gy
ID	Description	GeneRatio	BgRatio	RichFactor	FoldEnrichment	zScore	pvalue	p.adjust	qvalue	geneID	Count	gene_ratio_num	bg_ratio_num	fold_enrichment
ALLOGRAFT REJECTION	ALLOGRAFT REJECTION	19/100	181/3682	0.104972	3.86508	6.6039	2.18196e-07	9.60061e-06	8.26847e-06	CD4/HDAC9/BCAT1/ICAM1/IL2RB/CD40/CD79A/RPS19/LY86/FASLG/CD80/IRF4/IGSF6/IRF8/GZMA/TLR6/HLA-DQA1/HLA-DRA/LYN	19	0.19	0.0491581	3.86508
INTERFERON GAMMA RESPONSE	INTERFERON GAMMA RESPONSE	14/100	194/3682	0.0721649	2.65711	3.96173	0.000631946	0.0139028	0.0119737	CD38/ICAM1/IL2RB/NFKBIA/CD40/IRF5/IRF4/IRF8/XCL1/GZMA/BANK1/MX1/CIITA/HLA-DQA1	14	0.14	0.0526888	2.65711

### Sheet: X-ray_4Gy
ID	Description	GeneRatio	BgRatio	RichFactor	FoldEnrichment	zScore	pvalue	p.adjust	qvalue	geneID	Count	gene_ratio_num	bg_ratio_num	fold_enrichment
TNFA SIGNALING VIA NFKB	TNFA SIGNALING VIA NFKB	33/210	190/3682	0.173684	3.04526	7.11855	3.1193e-09	1.49727e-07	1.28056e-07	BIRC3/TNFRSF9/TRAF1/KLF6/BCL3/NFKB2/PPP1R15A/ICAM1/NFKBIA/RELB/NFKB1/CD83/IFIH1/KYNU/PLEK/RNF19B/NR4A3/CD80/TRIP10/LDLR/BHLHE40/MYC/IER3/TLR2/PHLDA1/TNIP1/IL18/SLC2A6/SMAD3/PDE4B/SERPINB2/CCL5/MARCKS	33	0.157143	0.0516024	3.04526
ALLOGRAFT REJECTION	ALLOGRAFT REJECTION	30/210	181/3682	0.165746	2.90608	6.46676	5.44513e-08	1.30683e-06	1.11768e-06	CD4/CD74/HDAC9/BCAT1/SPI1/BCL3/ICAM1/IL2RB/CD40/CD79A/RPS19/LY86/FASLG/CD80/CCR2/TRAF2/KLRD1/IRF4/TLR2/IGSF6/IRF8/GZMA/IL18/CCR5/CCR1/TLR6/HLA-DQA1/HLA-DRA/LYN/CCL5	30	0.142857	0.0491581	2.90608
INFLAMMATORY RESPONSE	INFLAMMATORY RESPONSE	24/210	174/3682	0.137931	2.41839	4.7135	3.50586e-05	0.000560937	0.000479749	TNFRSF9/KLF6/CD82/ICAM1/IL2RB/NFKBIA/CD40/CCL17/MEFV/NFKB1/CSF3R/CD70/LDLR/IRAK2/MYC/TLR2/SLC7A1/IL18/CYBB/CD14/FPR1/PDE4B/LYN/CCL5	24	0.114286	0.0472569	2.41839
INTERFERON GAMMA RESPONSE	INTERFERON GAMMA RESPONSE	24/210	194/3682	0.123711	2.16907	4.11393	0.000205002	0.00246002	0.00210397	CD38/CD74/SLAMF7/ICAM1/IL2RB/NFKBIA/CD40/NFKB1/IFIH1/PLA2G4A/IRF5/XAF1/EPSTI1/IRF4/IRF8/GZMA/BATF2/FPR1/PARP14/CIITA/PDE4B/HLA-DRB1/HLA-DQA1/CCL5	24	0.114286	0.0526888	2.16907
IL2 STAT5 SIGNALING	IL2 STAT5 SIGNALING	22/210	186/3682	0.11828	2.07384	3.69582	0.000718546	0.00689804	0.00589964	CD79B/TNFRSF9/TRAF1/KLF6/IL2RB/SYNGR2/CD83/SWAP70/BHLHE40/MYC/IRF4/PHLDA1/IRF8/TNFRSF21/EOMES/HOPX/BCL2L1/TNFRSF18/TLR7/ANXA4/ENPP1/MYO1C	22	0.104762	0.050516	2.07384
COMPLEMENT	COMPLEMENT	20/210	170/3682	0.117647	2.06275	3.48882	0.00134831	0.0107865	0.00922528	CTSH/LIPA/GZMK/GNB4/KYNU/PLEK/PLA2G4A/CR2/C3/APOBEC3F/CD36/GZMA/L3MBTL4/KLK1/GNG2/SERPINA1/SERPINB2/F5/LYN/CCL5	20	0.0952381	0.0461706	2.06275
