## Supplements_Salah_et_al. for "Comparative Transcriptional Responses of Human Blood to Neutron and Photon Irradiation": Supplementary_8.xlsx

### Sheet: Hallmark
ID	Description	GeneRatio	BgRatio	RichFactor	FoldEnrichment	zScore	pvalue	p.adjust	qvalue	geneID	Count	contrast_label	method	gene_ratio_num	bg_ratio_num	fold_enrichment
APOPTOSIS	APOPTOSIS	23/296	151/3682	0.152318	1.89471	3.319	0.00182268	0.0351065	0.0301667	CFLAR/CD38/BIRC3/PPP2R5B/CYLD/BAX/TSPO/XIAP/CD69/IRF1/PPT1/EMP1/IFITM3/RHOB/FEZ1/BCL2L11/LMNA/PEA15/MGMT/F2R/BCAP31/IGF2R/GPX1	23	Neutron_1Gy_time_DiD	Hallmark_ORA	0.0777027	0.0410103	1.89471
COMPLEMENT	COMPLEMENT	25/296	170/3682	0.147059	1.82929	3.27296	0.00193316	0.0351065	0.0301667	WAS/HSPA5/BRPF3/CTSH/GATA3/LTA4H/GZMK/GNAI2/TNFAIP3/PIK3CA/LRP1/IRF1/C3/PRCP/CDA/CSRP1/CTSS/PRKCD/RASGRP1/CDK5R1/MAFF/F5/MSRB1/HSPA1A/LYN	25	Neutron_1Gy_time_DiD	Hallmark_ORA	0.0844595	0.0461706	1.82929
TNFA SIGNALING VIA NFKB	TNFA SIGNALING VIA NFKB	27/296	190/3682	0.142105	1.76767	3.2122	0.00214938	0.0351065	0.0301667	CFLAR/BIRC3/KLF6/NFKB2/NFKBIA/RELB/NFKB1/BIRC2/CD69/CD83/IFIH1/TNFAIP3/NR4A3/IRF1/BHLHE40/TANK/MYC/RHOB/TNIP1/KLF10/REL/ABCA1/NFIL3/SERPINB8/SMAD3/EIF1/MAFF	27	Neutron_1Gy_time_DiD	Hallmark_ORA	0.0912162	0.0516024	1.76767

### Sheet: GOBP
ID	Description	GeneRatio	BgRatio	RichFactor	FoldEnrichment	zScore	pvalue	p.adjust	qvalue	geneID	Count	gene_ratio_num	bg_ratio_num	fold_enrichment
GO:0060627	regulation of vesicle-mediated transport	55/775	443/12909	0.124153	2.068	5.78078	2.03019e-07	0.000483969	0.000428785	BTK/HFE/CD22/AP2S1/CYBA/ATP9A/TNK2/PRKACA/CLASP1/ACTB/RAB7A/STXBP2/IL2RB/SIRPB1/MIB1/PYCARD/RAB3D/FBXL20/ARPC3/RAB5B/GNAI2/VAMP8/DENND10/LRP1/C3/CHMP2A/PPT1/AHI1/DYSF/TOR1A/SDCBP/PPP3CA/ARHGDIA/MSN/BRAF/ITGB2/AP2M1/TPCN2/CNST/LRPAP1/SYK/PRKCB/LGALS9/SMCR8/CALR/AKAP5/GAS1/CAMK1D/GAS6/ACTG1/AP2A1/S100A10/SCAMP5/RACK1/LYN	55	0.0709677	0.0343171	2.068
GO:0038061	non-canonical NF-kappaB signal transduction	24/775	122/12909	0.196721	3.27674	6.3854	2.0709e-07	0.000483969	0.000428785	BIRC3/RC3H2/TNFRSF1A/IFI35/NFKB2/CYLD/NFKBIA/ADISSP/PYCARD/RELB/NFKB1/BIRC2/PRDX1/TNFSF14/RIPK3/IRAK2/CD27/NDUFC2/REL/LGALS9/TRIM56/CALR/ADGRG3/PHB2	24	0.0309677	0.00945077	3.27674
GO:1902600	proton transmembrane transport	27/775	156/12909	0.173077	2.8829	5.97947	5.55934e-07	0.000866145	0.000767384	UQCRC1/ATP6V0A1/CLCN7/NDUFS8/ATP6V0E1/ATP5PB/SLC17A5/HVCN1/NDUFA2/ATP6V1B2/NDUFC2/ATP5MC3/NDUFS2/ATP6V0D1/NDUFV3/UQCRH/ATP6AP2/UQCR10/ATP6V0C/MT-ND6/MT-CYB/MT-ND5/MT-CO1/MT-CO3/MT-ND4L/PHB2/ATP5PO	27	0.0348387	0.0120846	2.8829
GO:0002221	pattern recognition receptor signaling pathway	39/775	286/12909	0.136364	2.27138	5.49484	1.2435e-06	0.00103449	0.000916535	BTK/BIRC3/CYBA/IFI35/LRCH4/CYLD/MAVS/NFKBIA/RNF125/XIAP/PYCARD/PTPRS/MAPK8/UNC93B1/BIRC2/PTPN6/MAPKAPK3/IFIH1/RTN4/TNFAIP3/NAGK/IRF1/PPT1/TRAF3/IRAK2/TIFA/TNIP1/TKFC/OTULIN/FCRL3/CTSS/SYK/TRIM56/LACC1/DDX41/ZDHHC18/HSPA1A/PHB2/LYN	39	0.0503226	0.0221551	2.27138
GO:0033209	tumor necrosis factor-mediated signaling pathway	21/775	108/12909	0.194444	3.23882	5.90455	1.44625e-06	0.00103449	0.000916535	BIRC3/TNFRSF1A/CYLD/GSTP1/NFKBIA/XIAP/PYCARD/NFKB1/BIRC2/TNFAIP3/PLVAP/TRAF3/TANK/TIFA/OTULIN/SYK/CDK5R1/GAS6/ANXA4/HSPA1A/CARD16	21	0.0270968	0.00836626	3.23882
GO:0002758	innate immune response-activating signaling pathway	40/775	301/12909	0.13289	2.21352	5.38378	1.76594e-06	0.00103449	0.000916535	BTK/BIRC3/CYBA/IFI35/LRCH4/CYLD/MAVS/NFKBIA/RNF125/XIAP/PYCARD/PTPRS/MAPK8/UNC93B1/BIRC2/PTPN6/MAPKAPK3/IFIH1/RTN4/TNFAIP3/NAGK/IRF1/PPT1/TRAF3/IRAK2/KLRC1/TIFA/TNIP1/TKFC/OTULIN/FCRL3/CTSS/SYK/TRIM56/LACC1/DDX41/ZDHHC18/HSPA1A/PHB2/LYN	40	0.0516129	0.0233171	2.21352
GO:1902107	positive regulation of leukocyte differentiation	28/775	175/12909	0.16	2.66508	5.60468	1.77063e-06	0.00103449	0.000916535	CD4/BTK/RUNX3/ACTB/CYLD/XBP1/ACIN1/GATA3/VSIR/CD83/CREB1/GPR68/ZBTB1/CD101/PPP3CA/CD27/SMARCC2/KLF10/ZBTB7B/SYK/LGALS9/SOCS5/RASGRP1/CTNNBIP1/HCLS1/TMEM64/GAS6/XRCC6	28	0.036129	0.0135564	2.66508
GO:1903708	positive regulation of hemopoiesis	28/775	175/12909	0.16	2.66508	5.60468	1.77063e-06	0.00103449	0.000916535	CD4/BTK/RUNX3/ACTB/CYLD/XBP1/ACIN1/GATA3/VSIR/CD83/CREB1/GPR68/ZBTB1/CD101/PPP3CA/CD27/SMARCC2/KLF10/ZBTB7B/SYK/LGALS9/SOCS5/RASGRP1/CTNNBIP1/HCLS1/TMEM64/GAS6/XRCC6	28	0.036129	0.0135564	2.66508
GO:1902105	regulation of leukocyte differentiation	39/775	296/12909	0.131757	2.19464	5.25476	2.93876e-06	0.00152619	0.00135217	CD4/BTK/RUNX3/RC3H2/ACTB/CYLD/XBP1/ACIN1/GATA3/VSIR/CD69/PTPN6/CD83/CREB1/GPR68/IRF1/ZBTB1/CD101/MYC/PPP3CA/CD27/SMARCC2/KLF10/BRAF/ZBTB7B/FCRL3/SYK/LGALS9/PRELID1/SOCS5/RASGRP1/GPR137/CTNNBIP1/ZFPM1/HCLS1/TMEM64/GAS6/XRCC6/LYN	39	0.0503226	0.0229297	2.19464
GO:0002218	activation of innate immune response	41/775	320/12909	0.128125	2.13415	5.19192	3.35834e-06	0.00156969	0.00139071	BTK/BIRC3/CYBA/IFI35/LRCH4/CYLD/MAVS/NFKBIA/RNF125/XIAP/PYCARD/PTPRS/MAPK8/UNC93B1/BIRC2/PTPN6/MAPKAPK3/IFIH1/RTN4/TNFAIP3/NAGK/IRF1/PPT1/TRAF3/IRAK2/KLRC1/TIFA/TNIP1/TKFC/OTULIN/FCRL3/CTSS/SYK/TRIM56/LACC1/DDX41/XRCC6/ZDHHC18/HSPA1A/PHB2/LYN	41	0.0529032	0.0247889	2.13415
GO:0030522	intracellular receptor signaling pathway	46/775	379/12909	0.121372	2.02167	5.1019	3.8234e-06	0.0016246	0.00143935	BTK/CALCOCO1/BIRC3/RORA/CYLD/MAVS/SNW1/NFKBIA/RNF125/XIAP/PYCARD/PTPRS/MAPK8/UNC93B1/BIRC2/PTPN6/NR3C1/IFIH1/RTN4/HDAC1/TNFAIP3/NR4A3/NAGK/CNOT1/MED1/SAFB2/JUND/PPT1/WBP2/PRCP/TIFA/TKFC/ZDHHC7/OTULIN/FCRL3/CREBRF/TRIM56/TADA3/ASXL1/NR1D2/CALR/LACC1/DDX41/ZDHHC18/HSPA1A/PHB2	46	0.0593548	0.0293594	2.02167
GO:0035872	nucleotide-binding domain, leucine rich repeat containing receptor signaling pathway	10/775	30/12909	0.333333	5.55226	6.30848	5.73683e-06	0.0022345	0.00197971	BIRC3/CYLD/NFKBIA/XIAP/BIRC2/TNFAIP3/NAGK/OTULIN/LACC1/HSPA1A	10	0.0129032	0.00232396	5.55226
GO:0010803	regulation of tumor necrosis factor-mediated signaling pathway	14/775	59/12909	0.237288	3.95245	5.74429	7.43799e-06	0.00267424	0.00236932	TNFRSF1A/CYLD/GSTP1/XIAP/PYCARD/TNFAIP3/TANK/OTULIN/SYK/CDK5R1/GAS6/ANXA4/HSPA1A/CARD16	14	0.0180645	0.00457045	3.95245
GO:0071356	cellular response to tumor necrosis factor	27/775	180/12909	0.15	2.49852	5.11657	9.35398e-06	0.00312289	0.00276681	BIRC3/CYBA/TNFRSF1A/RORA/CYLD/GSTP1/NFKBIA/CD40/XIAP/PYCARD/GATA3/NFKB1/BIRC2/TNFAIP3/PLVAP/TRAF3/TANK/IL18BP/TIFA/OTULIN/SYK/CFL1/CDK5R1/GAS6/ANXA4/HSPA1A/CARD16	27	0.0348387	0.0139438	2.49852
GO:0033599	regulation of mammary gland epithelial cell proliferation	7/775	15/12909	0.466667	7.77316	6.63318	1.15086e-05	0.00358607	0.00317718	BAX/GATA3/RTN4/DEAF1/ZNF703/PHB2/GPX1	7	0.00903226	0.00116198	7.77316
GO:0001818	negative regulation of cytokine production	35/775	269/12909	0.130112	2.16724	4.88923	1.24339e-05	0.00363226	0.00321809	BTK/HFE/SERPINB1/HDAC9/PRKACA/CYLD/GSTP1/TSPO/NFKBIA/RNF125/XIAP/ABCD1/N4BP1/PYCARD/KAT8/RELB/PTPRS/GATA3/VSIR/CUEDC2/NFKB1/PTPN6/CD83/TIA1/TNFAIP3/BST2/GPR174/REL/NDRG2/LGALS9/SOCS5/ZFPM1/GAS6/ANXA4/CARD16	35	0.0451613	0.0208382	2.16724
GO:0006091	generation of precursor metabolites and energy	48/775	423/12909	0.113475	1.89013	4.70425	1.48585e-05	0.00393327	0.00348478	CYB561/UQCRC1/RB1CC1/ATG2B/PKM/IDH3G/PRKACA/ENO1/ABCD1/RUBCNL/BCKDK/GPI/GALK1/NDUFS8/TPI1/ATP5PB/NR4A3/CAT/PIK3CA/NDUFA2/BLOC1S1/COQ10A/PGD/MDH2/ALDOA/NDUFC2/GPR180/NDUFS2/NDUFV3/G6PD/TKT/SDHAF2/PRELID1/GAA/PGAM1/UQCRH/TALDO1/UQCR10/PPP1R2/NDUFA13/MT-ND6/MT-CYB/MT-ND5/MT-CO1/MT-CO3/MT-ND4L/ATP5PO/EIF6	48	0.0619355	0.0327678	1.89013
GO:0034612	response to tumor necrosis factor	28/775	196/12909	0.142857	2.37954	4.91832	1.63935e-05	0.00393327	0.00348478	BIRC3/CYBA/TNFRSF1A/RORA/CYLD/GSTP1/IGBP1/NFKBIA/CD40/XIAP/PYCARD/GATA3/NFKB1/BIRC2/TNFAIP3/PLVAP/TRAF3/TANK/IL18BP/TIFA/OTULIN/SYK/CFL1/CDK5R1/GAS6/ANXA4/HSPA1A/CARD16	28	0.036129	0.0151832	2.37954
GO:0060759	regulation of response to cytokine stimulus	25/775	165/12909	0.151515	2.52375	4.97831	1.66603e-05	0.00393327	0.00348478	TNFRSF1A/CYLD/GSTP1/MAVS/CD40/SAMHD1/XIAP/PYCARD/TLE5/CDC37/PTPN6/IFIH1/TNFAIP3/MED1/IRAK2/TANK/OTULIN/CREBRF/SYK/TRIM56/CDK5R1/GAS6/ANXA4/HSPA1A/CARD16	25	0.0322581	0.0127818	2.52375
GO:0045089	positive regulation of innate immune response	44/775	377/12909	0.116711	1.94403	4.70136	1.68304e-05	0.00393327	0.00348478	BTK/BIRC3/CYBA/IFI35/LRCH4/CYLD/MAVS/NFKBIA/RNF125/XIAP/PYCARD/RPS19/PTPRS/MAPK8/UNC93B1/BIRC2/PTPN6/MAPKAPK3/IFIH1/RTN4/TNFAIP3/NAGK/IRF1/MED1/PPT1/TRAF3/IRAK2/KLRC1/TIFA/TNIP1/TKFC/OTULIN/FCRL3/CTSS/SYK/TRIM56/RASGRP1/LACC1/DDX41/XRCC6/ZDHHC18/HSPA1A/PHB2/LYN	44	0.0567742	0.0292044	1.94403
GO:0045088	regulation of innate immune response	50/775	451/12909	0.110865	1.84665	4.62536	1.86033e-05	0.00414056	0.00366844	BTK/BIRC3/CYBA/IFI35/FAM3A/LRCH4/CYLD/MAVS/NFKBIA/SAMHD1/RNF125/XIAP/N4BP1/PYCARD/RPS19/CDC37/PTPRS/MAPK8/UNC93B1/BIRC2/PTPN6/MAPKAPK3/IFIH1/RTN4/TNFAIP3/NAGK/IRF1/MED1/PPT1/TRAF3/IRAK2/KLRC1/TIFA/TNIP1/TKFC/OTULIN/FCRL3/CTSS/SYK/LGALS9/TRIM56/USP38/RASGRP1/LACC1/DDX41/XRCC6/ZDHHC18/HSPA1A/PHB2/LYN	50	0.0645161	0.0349369	1.84665
GO:0045333	cellular respiration	37/775	301/12909	0.122924	2.04751	4.64726	2.55377e-05	0.00525952	0.00465981	UQCRC1/PKM/IDH3G/PRKACA/ENO1/ABCD1/BCKDK/GPI/GALK1/NDUFS8/TPI1/ATP5PB/NR4A3/CAT/PIK3CA/NDUFA2/BLOC1S1/COQ10A/MDH2/ALDOA/NDUFC2/NDUFS2/NDUFV3/SDHAF2/PRELID1/PGAM1/UQCRH/UQCR10/NDUFA13/MT-ND6/MT-CYB/MT-ND5/MT-CO1/MT-CO3/MT-ND4L/ATP5PO/EIF6	37	0.0477419	0.0233171	2.04751
GO:0042113	B cell activation	33/775	256/12909	0.128906	2.14716	4.68518	2.65422e-05	0.00525952	0.00465981	CD38/BTK/CD22/HDAC9/KLF6/CYLD/BAX/IGBP1/XBP1/CD40/NFATC2/NBN/BST1/PTPN6/TNFAIP3/C3/ZBTB1/BST2/SWAP70/CD27/MS4A1/CXCR5/FCRL3/PRKCD/SYK/PRKCB/BMI1/RASGRP1/ADGRG3/PAX5/PHB2/LYN/SPIB	33	0.0425806	0.0198311	2.14716
GO:1903706	regulation of hemopoiesis	44/775	385/12909	0.114286	1.90363	4.54913	2.82853e-05	0.00525952	0.00465981	CD4/BTK/RUNX3/RC3H2/ACTB/CYLD/BRPF3/XBP1/ACIN1/NFKBIA/GATA3/VSIR/CD69/PTPN6/CD83/CREB1/GPR68/IRF1/MED1/ZBTB1/CD101/MYC/PPP3CA/CD27/SMARCC2/KLF10/BRAF/ZBTB7B/FCRL3/SYK/LGALS9/PRELID1/SOCS5/RASGRP1/GPR137/CTNNBIP1/ZFPM1/HCLS1/TMEM64/GAS6/XRCC6/HSPA1A/EIF6/LYN	44	0.0567742	0.0298242	1.90363
GO:1903131	mononuclear cell differentiation	52/775	483/12909	0.10766	1.79328	4.49066	2.84011e-05	0.00525952	0.00465981	CFLAR/CD4/BTK/RUNX3/HDAC9/RC3H2/KLF6/RORA/ACTB/CYLD/BAX/XBP1/ACIN1/RELB/TNFSF8/GATA3/VSIR/CD69/PTPN6/CD83/NR3C1/RPL22/GPR68/IRF1/MED1/ZBTB1/RIPK3/KLRC1/MYC/CD27/SMARCC2/MS4A1/BRAF/ZBTB7B/FCRL3/EOMES/SYK/NFIL3/BMI1/LGALS9/PRELID1/SOCS5/RASGRP1/CTNNBIP1/ZFPM1/HCLS1/ADGRG3/GAS6/PAX5/XRCC6/LYN/SPIB	52	0.0670968	0.0374158	1.79328
GO:0033273	response to vitamin	14/775	66/12909	0.212121	3.53326	5.2143	2.92571e-05	0.00525952	0.00465981	CD4/GSTP1/TSPO/SNW1/CD40/CAT/MED1/TPCN2/ALPL/ABCA1/GAS6/MT-CYB/F5/GPX1	14	0.0180645	0.00511271	3.53326
GO:0002753	cytoplasmic pattern recognition receptor signaling pathway	28/775	203/12909	0.137931	2.29749	4.70896	3.15489e-05	0.00546147	0.00483873	BTK/BIRC3/CYLD/MAVS/NFKBIA/RNF125/XIAP/PYCARD/PTPRS/MAPK8/UNC93B1/BIRC2/PTPN6/IFIH1/RTN4/TNFAIP3/NAGK/PPT1/TIFA/TKFC/OTULIN/FCRL3/TRIM56/LACC1/DDX41/ZDHHC18/HSPA1A/PHB2	28	0.036129	0.0157255	2.29749
GO:0060341	regulation of cellular localization	49/775	450/12909	0.108889	1.81374	4.44045	3.60608e-05	0.00601958	0.00533321	CD4/AKAP8L/PHPT1/ATP9A/PRKACA/ACTB/BAX/MAVS/XBP1/NFKBIA/TM9SF4/ZFAND1/OAZ1/PPP1R9B/VAMP8/ITGB1BP1/GPR68/DENND10/PIK3CA/LRP1/OS9/TXN/MSN/B3GAT3/FEZ1/ZDHHC7/ITGB2/AP2M1/CNST/PRKCD/FRAT1/SMAD3/GABARAP/STX8/KIF5B/HRAS/CDK5R1/AKAP5/OAZ2/HCLS1/GAS1/FRAT2/GAS6/MX2/BCAP31/MYO1C/RACK1/NEAT1/LYN	49	0.0632258	0.0348594	1.81374
GO:0001959	regulation of cytokine-mediated signaling pathway	23/775	154/12909	0.149351	2.4877	4.69368	4.52863e-05	0.0072989	0.00646665	TNFRSF1A/CYLD/GSTP1/MAVS/CD40/SAMHD1/XIAP/PYCARD/CDC37/PTPN6/TNFAIP3/MED1/IRAK2/TANK/OTULIN/CREBRF/SYK/TRIM56/CDK5R1/GAS6/ANXA4/HSPA1A/CARD16	23	0.0296774	0.0119297	2.4877
GO:0030100	regulation of endocytosis	32/775	253/12909	0.126482	2.10679	4.49318	5.09799e-05	0.00794267	0.00703702	BTK/HFE/CD22/AP2S1/CYBA/TNK2/PRKACA/ACTB/IL2RB/SIRPB1/MIB1/PYCARD/ARPC3/RAB5B/LRP1/C3/PPT1/AHI1/DYSF/TOR1A/SDCBP/PPP3CA/AP2M1/LRPAP1/SYK/CALR/CAMK1D/GAS6/ACTG1/AP2A1/SCAMP5/RACK1	32	0.0412903	0.0195987	2.10679
GO:0009060	aerobic respiration	33/775	265/12909	0.124528	2.07424	4.4654	5.34243e-05	0.00805501	0.00713654	UQCRC1/PKM/IDH3G/PRKACA/ENO1/ABCD1/BCKDK/GPI/GALK1/NDUFS8/TPI1/ATP5PB/CAT/NDUFA2/BLOC1S1/MDH2/ALDOA/NDUFC2/NDUFS2/NDUFV3/SDHAF2/PGAM1/UQCRH/UQCR10/NDUFA13/MT-ND6/MT-CYB/MT-ND5/MT-CO1/MT-CO3/MT-ND4L/ATP5PO/EIF6	33	0.0425806	0.0205283	2.07424
GO:0050727	regulation of inflammatory response	38/775	324/12909	0.117284	1.95357	4.39317	5.6451e-05	0.00824537	0.0073052	BTK/BIRC3/KARS1/TNFRSF1A/IFI35/RORA/CYLD/GSTP1/NFKBIA/ABHD12/XIAP/SETD6/PYCARD/RPS19/GATA3/NFKB1/BST1/BIRC2/PTPN6/GZMK/TNFAIP3/VAMP8/C3/PSMA1/TNIP1/OTULIN/PSMB4/TNFAIP8L2/PRKCD/SYK/SMAD3/SOCS5/NR1D2/LACC1/STK39/GPX1/NEAT1/LYN	38	0.0490323	0.0250988	1.95357
GO:0031349	positive regulation of defense response	51/775	484/12909	0.105372	1.75516	4.27946	5.95729e-05	0.00843768	0.00747559	BTK/BIRC3/CYBA/KARS1/TNFRSF1A/IFI35/LRCH4/CYLD/MAVS/NFKBIA/RNF125/XIAP/PYCARD/RPS19/PTPRS/MAPK8/NFKB1/UNC93B1/BIRC2/PTPN6/GZMK/MAPKAPK3/IFIH1/RTN4/TNFAIP3/VAMP8/NAGK/IRF1/MED1/C3/PPT1/TRAF3/IRAK2/KLRC1/TIFA/TNIP1/TKFC/OTULIN/FCRL3/CTSS/SYK/TRIM56/RASGRP1/LACC1/DDX41/XRCC6/ZDHHC18/HSPA1A/PHB2/NEAT1/LYN	51	0.0658065	0.0374932	1.75516
GO:0015980	energy derivation by oxidation of organic compounds	42/775	375/12909	0.112	1.86556	4.29878	6.83795e-05	0.00880475	0.0078008	UQCRC1/RB1CC1/ATG2B/PKM/IDH3G/PRKACA/ENO1/ABCD1/RUBCNL/BCKDK/GPI/GALK1/NDUFS8/TPI1/ATP5PB/NR4A3/CAT/PIK3CA/NDUFA2/BLOC1S1/COQ10A/MDH2/ALDOA/NDUFC2/NDUFS2/NDUFV3/SDHAF2/PRELID1/GAA/PGAM1/UQCRH/UQCR10/PPP1R2/NDUFA13/MT-ND6/MT-CYB/MT-ND5/MT-CO1/MT-CO3/MT-ND4L/ATP5PO/EIF6	42	0.0541935	0.0290495	1.86556
GO:0030641	regulation of cellular pH	15/775	80/12909	0.1875	3.12315	4.81401	7.0445e-05	0.00880475	0.0078008	ATP6V0A1/RAB7A/TM9SF4/ATP6V0E1/HVCN1/PPT1/CREG1/ATP6V1B2/ATP6V0D1/TPCN2/CLIC4/SPNS1/LACC1/ATP6AP2/ATP6V0C	15	0.0193548	0.00619723	3.12315
GO:0033598	mammary gland epithelial cell proliferation	8/775	25/12909	0.32	5.33017	5.47681	7.04453e-05	0.00880475	0.0078008	BAX/GATA3/RTN4/MED1/DEAF1/ZNF703/PHB2/GPX1	8	0.0103226	0.00193663	5.33017
GO:0002833	positive regulation of response to biotic stimulus	44/775	400/12909	0.11	1.83225	4.27315	7.07365e-05	0.00880475	0.0078008	BTK/BIRC3/CYBA/IFI35/LRCH4/CYLD/MAVS/NFKBIA/RNF125/XIAP/PYCARD/RPS19/PTPRS/MAPK8/UNC93B1/BIRC2/PTPN6/MAPKAPK3/IFIH1/RTN4/TNFAIP3/NAGK/IRF1/MED1/PPT1/TRAF3/IRAK2/KLRC1/TIFA/TNIP1/TKFC/OTULIN/FCRL3/CTSS/SYK/TRIM56/RASGRP1/LACC1/DDX41/XRCC6/ZDHHC18/HSPA1A/PHB2/LYN	44	0.0567742	0.0309861	1.83225
GO:2000377	regulation of reactive oxygen species metabolic process	19/775	118/12909	0.161017	2.68202	4.63873	7.28939e-05	0.00880475	0.0078008	CFLAR/CYBA/GSTP1/TSPO/ABCD1/BST1/BIRC2/GNAI2/MPV17/HVCN1/RIPK3/PRCP/NDUFC2/G6PD/ITGB2/PRKCD/STK17A/SYK/EIF6	19	0.0245161	0.00914091	2.68202
GO:0045807	positive regulation of endocytosis	20/775	128/12909	0.15625	2.60262	4.60502	7.34671e-05	0.00880475	0.0078008	BTK/HFE/CYBA/PRKACA/IL2RB/SIRPB1/MIB1/PYCARD/LRP1/C3/PPT1/AHI1/TOR1A/PPP3CA/AP2M1/SYK/CALR/CAMK1D/GAS6/AP2A1	20	0.0258065	0.00991556	2.60262
GO:0099504	synaptic vesicle cycle	24/775	171/12909	0.140351	2.33779	4.45056	8.62233e-05	0.0100752	0.00892639	ATP6V0A1/AP2S1/ACTB/RAB7A/STXBP2/NAPA/FBXL20/ARPC3/SLC17A5/TOR1A/PPP3CA/ARHGDIA/ATP6V1B2/MX1/BRAF/ATP6V0D1/AP2M1/CAPN2/PRKCB/ATP6AP2/MX2/ACTG1/ATP6V0C/AP2A1	24	0.0309677	0.0132466	2.33779
GO:0042060	wound healing	39/775	343/12909	0.113703	1.89392	4.24058	8.92652e-05	0.0101171	0.00896347	WAS/CLASP1/ACTB/PABPC4/XBP1/CD40/MYL12A/PTPN6/TNFAIP3/PIK3CA/CHMP2A/TOR1A/PRCP/ARHGAP24/PPP3CA/PHLDB2/CSRP1/ARHGAP35/VAV2/JAML/PRKCD/SYK/SMAD3/VKORC1/FIBP/CORO1B/HRAS/F2R/GAS6/ACTG1/PROS1/PPIA/NACA/S100A10/F5/CLIC1/GPX1/LYN/FIGNL2	39	0.0503226	0.0265706	1.89392
GO:0070424	regulation of nucleotide-binding domain, leucine rich repeat containing receptor signaling pathway	6/775	14/12909	0.428571	7.13862	5.80767	9.09106e-05	0.0101171	0.00896347	BIRC3/XIAP/BIRC2/TNFAIP3/NAGK/HSPA1A	6	0.00774194	0.00108451	7.13862
GO:0006163	purine nucleotide metabolic process	42/775	381/12909	0.110236	1.83618	4.18697	9.80159e-05	0.0106541	0.00943928	CD38/PKM/RORA/FAM3A/PRKACA/ENO1/MAGI3/TSPO/SAMHD1/NME3/GPI/GALK1/SLC25A11/NDUFS8/TPI1/ATP5PB/NDUFA2/AMPD3/ADCY3/PGD/MDH2/ATP6V1B2/ALDOA/NDUFC2/ATP5MC3/NDUFS2/NDUFV3/G6PD/TKT/PGAM1/TALDO1/LACC1/ATP6V0C/NDUFA13/NUDT16/MT-ND6/MT-ND5/HSPA1A/PDE7A/MT-ND4L/ATP5PO/EIF6	42	0.0541935	0.0295143	1.83618
GO:0099003	vesicle-mediated transport in synapse	27/775	206/12909	0.131068	2.18317	4.32619	0.00010579	0.0110463	0.00978676	ATP6V0A1/AP2S1/ACTB/RAB7A/STXBP2/NAPA/FBXL20/ARPC3/SLC17A5/TOR1A/PPP3CA/ARHGDIA/CALM2/ATP6V1B2/MX1/BRAF/ATP6V0D1/AP2M1/CAPN2/PRKCB/RAB8A/CLSTN1/ATP6AP2/MX2/ACTG1/ATP6V0C/AP2A1	27	0.0348387	0.0159579	2.18317
GO:0070431	nucleotide-binding oligomerization domain containing 2 signaling pathway	7/775	20/12909	0.35	5.82987	5.46285	0.000106351	0.0110463	0.00978676	NFKBIA/XIAP/TNFAIP3/NAGK/OTULIN/LACC1/HSPA1A	7	0.00903226	0.00154931	5.82987
GO:0050853	B cell receptor signaling pathway	14/775	74/12909	0.189189	3.15128	4.69022	0.000110224	0.0111997	0.00992269	CD38/BTK/CD22/BAX/NFKBIA/NFATC2/NFKB1/LPXN/PTPN6/MS4A1/FCRL3/SYK/PRKCB/LYN	14	0.0180645	0.00573243	3.15128
GO:0050878	regulation of body fluid levels	34/775	287/12909	0.118467	1.97328	4.21397	0.000112661	0.0112038	0.00992627	WAS/CYBA/PRKACA/ACTB/PABPC4/XBP1/CD40/MYL12A/GPI/PTPN6/GNAI2/CREB1/VAMP8/PIK3CA/MED1/PPP3CA/EXT2/FLI1/CSRP1/VAV2/ZBTB7B/PRKCD/SYK/VKORC1/FIBP/F2R/GAS6/ACTG1/PROS1/PPIA/STK39/F5/CLIC1/LYN	34	0.043871	0.0222326	1.97328
GO:0072593	reactive oxygen species metabolic process	25/775	185/12909	0.135135	2.25092	4.33092	0.000115338	0.0112311	0.00995046	CFLAR/CYBA/GSTP1/TSPO/ABCD1/SH3PXD2A/BST1/BIRC2/GNAI2/MPV17/PRDX1/CAT/HVCN1/IFI6/RIPK3/TXN/PRCP/NDUFC2/G6PD/ITGB2/PRKCD/STK17A/SYK/GPX1/EIF6	25	0.0322581	0.0143311	2.25092
GO:0006885	regulation of pH	15/775	84/12909	0.178571	2.97442	4.58807	0.00012567	0.0119874	0.0106206	ATP6V0A1/RAB7A/TM9SF4/ATP6V0E1/HVCN1/PPT1/CREG1/ATP6V1B2/ATP6V0D1/TPCN2/CLIC4/SPNS1/LACC1/ATP6AP2/ATP6V0C	15	0.0193548	0.00650709	2.97442
GO:0007035	vacuolar acidification	9/775	34/12909	0.264706	4.40915	5.03025	0.000130034	0.0120031	0.0106345	ATP6V0A1/ATP6V0E1/PPT1/CREG1/ATP6V1B2/ATP6V0D1/CLIC4/ATP6AP2/ATP6V0C	9	0.0116129	0.00263382	4.40915
GO:0048732	gland development	36/775	313/12909	0.115016	1.9158	4.14508	0.000130971	0.0120031	0.0106345	CFLAR/CAPN1/RB1CC1/BAX/XBP1/TSPO/GATA3/NFKB1/NR3C1/RTN4/CREB1/TNFAIP3/PIK3CA/MED1/ZBTB1/RIPK3/CDKN1C/PRKCSH/WNT10A/GUCD1/MSN/BCL2L11/BRAF/ARHGAP35/ZBTB7B/TGFA/TAF10/SMAD3/FEM1B/ASXL1/DEAF1/ZNF703/IGF2R/PSAP/PHB2/GPX1	36	0.0464516	0.0242466	1.9158
GO:0017157	regulation of exocytosis	21/775	144/12909	0.145833	2.42911	4.35829	0.000135551	0.012184	0.0107947	ATP9A/CLASP1/RAB7A/STXBP2/RAB3D/FBXL20/GNAI2/VAMP8/CHMP2A/SDCBP/PPP3CA/BRAF/ITGB2/TPCN2/SYK/PRKCB/LGALS9/SMCR8/S100A10/SCAMP5/LYN	21	0.0270968	0.011155	2.42911
GO:0002429	immune response-activating cell surface receptor signaling pathway	36/775	314/12909	0.11465	1.90969	4.1242	0.000139667	0.0123086	0.0109052	CD38/BTK/CD22/CYBA/PHPT1/RC3H2/IFI35/CYLD/BAX/NFKBIA/NFATC2/BLVRA/GATA3/NFKB1/LPXN/PTPN6/EIF2B4/TNFAIP3/NR4A3/PIK3CA/C3/TRAF3/IRAK2/KLRC1/MYO1G/CD53/MS4A1/BRAF/VAV2/FCRL3/PRKCD/SYK/PRKCB/HRAS/LYN/TRAC	36	0.0464516	0.0243241	1.90969
GO:0019646	aerobic electron transport chain	15/775	85/12909	0.176471	2.93943	4.53367	0.000144294	0.0123086	0.0109052	UQCRC1/NDUFS8/NDUFA2/NDUFC2/NDUFS2/NDUFV3/SDHAF2/UQCRH/UQCR10/MT-ND6/MT-CYB/MT-ND5/MT-CO1/MT-CO3/MT-ND4L	15	0.0193548	0.00658455	2.93943
GO:2000147	positive regulation of cell motility	47/775	451/12909	0.104213	1.73585	4.02005	0.000150192	0.0123086	0.0109052	CD99/PIK3C2A/HSPA5/HDAC9/PHPT1/CLASP1/XBP1/CD40/PYCARD/CTSH/GPI/GATA3/VSIR/GNAI2/RTN4/ITGB1BP1/NR4A3/TNFSF14/AAMP/PLVAP/SWAP70/SDCBP/PPP3CA/RHOB/PDGFC/EMC10/S100A11/NSMF/SMAD3/LGALS9/CFL1/HRAS/CALR/F2R/TMEM102/CAMK1D/GAS6/ZNF703/ACTG1/SEMA4D/MYO1C/STK39/BMPR2/AIF1/RACK1/MALAT1/LYN	47	0.0606452	0.0349369	1.73585
GO:0050859	negative regulation of B cell receptor signaling pathway	5/775	10/12909	0.5	8.32839	5.8588	0.000150571	0.0123086	0.0109052	CD22/LPXN/PTPN6/FCRL3/LYN	5	0.00645161	0.000774653	8.32839
GO:0030098	lymphocyte differentiation	43/775	401/12909	0.107232	1.78614	4.04162	0.000151922	0.0123086	0.0109052	CD4/BTK/RUNX3/HDAC9/RC3H2/KLF6/RORA/ACTB/CYLD/BAX/XBP1/RELB/TNFSF8/GATA3/VSIR/CD69/PTPN6/CD83/RPL22/IRF1/ZBTB1/RIPK3/KLRC1/CD27/SMARCC2/MS4A1/BRAF/ZBTB7B/FCRL3/EOMES/SYK/NFIL3/BMI1/LGALS9/PRELID1/SOCS5/RASGRP1/ZFPM1/ADGRG3/GAS6/PAX5/XRCC6/SPIB	43	0.0554839	0.0310636	1.78614
GO:0010720	positive regulation of cell development	40/775	364/12909	0.10989	1.83041	4.06152	0.000152739	0.0123086	0.0109052	CD4/BTK/RUNX3/ACTB/CYLD/XBP1/TSPO/SNW1/ACIN1/ADNP/GATA3/VSIR/CD83/HDAC1/CREB1/GPR68/ZBTB1/CD101/PPP3CA/CD27/SMARCC2/KLF10/BRAF/ZBTB7B/PLXNB1/SYK/LGALS9/SOCS5/RASGRP1/BAIAP2/CTNNBIP1/HCLS1/TMEM64/GAS6/SEMA4D/XRCC6/PLXNB2/BMPR2/LYN/S1PR2	40	0.0516129	0.0281974	1.83041
GO:1901222	regulation of non-canonical NF-kappaB signal transduction	15/775	86/12909	0.174419	2.90525	4.48007	0.000165268	0.012831	0.011368	RC3H2/IFI35/CYLD/ADISSP/PYCARD/BIRC2/PRDX1/TNFSF14/CD27/NDUFC2/LGALS9/TRIM56/CALR/ADGRG3/PHB2	15	0.0193548	0.00666202	2.90525
GO:0002768	immune response-regulating cell surface receptor signaling pathway	38/775	341/12909	0.111437	1.85618	4.04937	0.000166588	0.012831	0.011368	CD38/BTK/CD22/CYBA/PHPT1/RC3H2/IFI35/CYLD/BAX/NFKBIA/CD40/NFATC2/BLVRA/GATA3/MAPK8/NFKB1/LPXN/PTPN6/EIF2B4/TNFAIP3/NR4A3/PIK3CA/C3/TRAF3/IRAK2/KLRC1/MYO1G/CD53/MS4A1/BRAF/VAV2/FCRL3/PRKCD/SYK/PRKCB/HRAS/LYN/TRAC	38	0.0490323	0.0264157	1.85618
GO:0051453	regulation of intracellular pH	14/775	77/12909	0.181818	3.0285	4.51183	0.00017176	0.012831	0.011368	ATP6V0A1/RAB7A/TM9SF4/ATP6V0E1/HVCN1/PPT1/CREG1/ATP6V1B2/ATP6V0D1/TPCN2/CLIC4/SPNS1/ATP6AP2/ATP6V0C	14	0.0180645	0.00596483	3.0285
GO:0072678	T cell migration	13/775	68/12909	0.191176	3.18438	4.56417	0.000172425	0.012831	0.011368	CD99/PYCARD/CD69/TNFSF14/RIPK3/LRCH1/MYO1G/ITGB7/MSN/LGALS9/TMEM102/STK39/AIF1	13	0.0167742	0.00526764	3.18438
GO:0050728	negative regulation of inflammatory response	20/775	136/12909	0.147059	2.44953	4.29464	0.000172947	0.012831	0.011368	TNFRSF1A/RORA/CYLD/GSTP1/RPS19/GATA3/NFKB1/PTPN6/TNFAIP3/PSMA1/OTULIN/PSMB4/TNFAIP8L2/PRKCD/SYK/SMAD3/SOCS5/NR1D2/GPX1/LYN	20	0.0258065	0.0105353	2.44953
GO:0030879	mammary gland development	17/775	106/12909	0.160377	2.67137	4.36664	0.000180983	0.0132174	0.0117103	CAPN1/BAX/XBP1/GATA3/NFKB1/NR3C1/RTN4/CREB1/MED1/BCL2L11/ARHGAP35/ZBTB7B/TGFA/DEAF1/ZNF703/PHB2/GPX1	17	0.0219355	0.00821133	2.67137
GO:0007249	canonical NF-kappaB signal transduction	36/775	320/12909	0.1125	1.87389	4.00049	0.000203674	0.0146457	0.0129757	CFLAR/CD4/BTK/BIRC3/TNFRSF1A/RORA/NFKB2/CYLD/GSTP1/FKBP1A/MAVS/NFKBIA/CD40/XIAP/PYCARD/RELB/NFKB1/BIRC2/HDAC1/PRDX1/TNFAIP3/NAGK/TNFSF14/BST2/TRAF3/IRAK2/TANK/PELI2/TIFA/TNIP1/REL/PRKCB/LGALS9/F2R/ANXA4/CARD16	36	0.0464516	0.0247889	1.87389
GO:0006909	phagocytosis	27/775	215/12909	0.125581	2.09178	4.07975	0.000216935	0.015363	0.0136112	BTK/CYBA/PRKACA/RAB7A/ICAM3/IL2RB/SIRPB1/TM9SF4/PYCARD/GZMK/PIK3CA/ANXA11/LRP1/C3/DYSF/MYO1G/ITGB2/VAV2/PRKCD/SYK/ABCA1/CALR/CAMK1D/GAS6/AIF1/RACK1/LYN	27	0.0348387	0.016655	2.09178
GO:0071396	cellular response to lipid	50/775	497/12909	0.100604	1.67573	3.88249	0.000220648	0.0153927	0.0136375	CFLAR/ABCB4/CD4/CALCOCO1/GRAMD1B/CYBA/RORA/GSTP1/XBP1/TSPO/SNW1/NFKBIA/CD40/PYCARD/MAPK8/PPP1R9B/NFKB1/PTPN6/NR3C1/HDAC1/CREB1/TNFAIP3/NR4A3/CNOT1/MED1/SAFB2/JUND/WBP2/IRAK2/HADHB/ADCY3/ADAM15/TNIP1/BCL2L11/ZDHHC7/CAPN2/PRKCD/CREBRF/SYK/ABCA1/BMI1/TADA3/CALR/ZNF703/UBE2L3/NDUFA13/HSPA1A/CARD16/PHB2/LYN	50	0.0645161	0.0385003	1.67573
GO:0009117	nucleotide metabolic process	45/775	435/12909	0.103448	1.72311	3.87728	0.00024393	0.0167666	0.0148548	CD38/KARS1/PKM/RORA/FAM3A/PRKACA/ENO1/MAGI3/TSPO/SAMHD1/NME3/GPI/GALK1/SLC25A11/NDUFS8/TPI1/ATP5PB/NDUFA2/AMPD3/ADCY3/PGD/MDH2/ATP6V1B2/ALDOA/NDUFC2/ATP5MC3/CDA/NDUFS2/NDUFV3/G6PD/TKT/PGAM1/CNP/TALDO1/LACC1/ATP6V0C/NDUFA13/NUDT16/MT-ND6/MT-ND5/HSPA1A/PDE7A/MT-ND4L/ATP5PO/EIF6	45	0.0580645	0.0336974	1.72311
GO:0051452	intracellular pH reduction	11/775	53/12909	0.207547	3.45707	4.52981	0.000254236	0.0172217	0.0152581	ATP6V0A1/RAB7A/ATP6V0E1/PPT1/CREG1/ATP6V1B2/ATP6V0D1/TPCN2/CLIC4/ATP6AP2/ATP6V0C	11	0.0141935	0.00410566	3.45707
GO:0040017	positive regulation of locomotion	47/775	462/12909	0.101732	1.69452	3.84195	0.00026287	0.0175522	0.0155509	CD99/PIK3C2A/HSPA5/HDAC9/PHPT1/CLASP1/XBP1/CD40/PYCARD/CTSH/GPI/GATA3/VSIR/GNAI2/RTN4/ITGB1BP1/NR4A3/TNFSF14/AAMP/PLVAP/SWAP70/SDCBP/PPP3CA/RHOB/PDGFC/EMC10/S100A11/NSMF/SMAD3/LGALS9/CFL1/HRAS/CALR/F2R/TMEM102/CAMK1D/GAS6/ZNF703/ACTG1/SEMA4D/MYO1C/STK39/BMPR2/AIF1/RACK1/MALAT1/LYN	47	0.0606452	0.035789	1.69452
GO:0060261	positive regulation of transcription initiation by RNA polymerase II	12/775	62/12909	0.193548	3.22389	4.43595	0.000269619	0.0175546	0.015553	TAF2/NFKBIA/KAT8/MED26/NFKB1/CREB1/TAF12/MED1/MYC/MED8/TAF10/MED14	12	0.0154839	0.00480285	3.22389
GO:0060260	regulation of transcription initiation by RNA polymerase II	13/775	71/12909	0.183099	3.04983	4.37701	0.000270418	0.0175546	0.015553	TAF2/NFKBIA/KAT8/MED26/NFKB1/CREB1/TAF12/MED1/MYC/MED8/TAF10/CTNNBIP1/MED14	13	0.0167742	0.00550004	3.04983
GO:0009206	purine ribonucleoside triphosphate biosynthetic process	17/775	110/12909	0.154545	2.57423	4.19039	0.000285781	0.0182849	0.0162	FAM3A/ENO1/NME3/NDUFS8/ATP5PB/NDUFA2/ALDOA/NDUFC2/ATP5MC3/NDUFS2/NDUFV3/ATP6V0C/NDUFA13/MT-ND6/MT-ND5/MT-ND4L/ATP5PO	17	0.0219355	0.00852119	2.57423
GO:0009144	purine nucleoside triphosphate metabolic process	29/775	242/12909	0.119835	1.99606	3.95307	0.000289492	0.0182849	0.0162	PKM/FAM3A/PRKACA/ENO1/TSPO/SAMHD1/NME3/GPI/GALK1/NDUFS8/TPI1/ATP5PB/NDUFA2/ATP6V1B2/ALDOA/NDUFC2/ATP5MC3/NDUFS2/NDUFV3/PGAM1/ATP6V0C/NDUFA13/NUDT16/MT-ND6/MT-ND5/HSPA1A/MT-ND4L/ATP5PO/EIF6	29	0.0374194	0.0187466	1.99606
GO:0009145	purine nucleoside triphosphate biosynthetic process	17/775	111/12909	0.153153	2.55104	4.14754	0.000319026	0.0192235	0.0170315	FAM3A/ENO1/NME3/NDUFS8/ATP5PB/NDUFA2/ALDOA/NDUFC2/ATP5MC3/NDUFS2/NDUFV3/ATP6V0C/NDUFA13/MT-ND6/MT-ND5/MT-ND4L/ATP5PO	17	0.0219355	0.00859865	2.55104
GO:0072574	hepatocyte proliferation	6/775	17/12909	0.352941	5.87886	5.08699	0.00032064	0.0192235	0.0170315	CFLAR/XBP1/RTN4/TNFAIP3/MED1/TGFA	6	0.00774194	0.00131691	5.87886
GO:0072575	epithelial cell proliferation involved in liver morphogenesis	6/775	17/12909	0.352941	5.87886	5.08699	0.00032064	0.0192235	0.0170315	CFLAR/XBP1/RTN4/TNFAIP3/MED1/TGFA	6	0.00774194	0.00131691	5.87886
GO:0006754	ATP biosynthetic process	16/775	101/12909	0.158416	2.6387	4.17827	0.000320802	0.0192235	0.0170315	FAM3A/ENO1/NDUFS8/ATP5PB/NDUFA2/ALDOA/NDUFC2/ATP5MC3/NDUFS2/NDUFV3/ATP6V0C/NDUFA13/MT-ND6/MT-ND5/MT-ND4L/ATP5PO	16	0.0206452	0.007824	2.6387
GO:0042773	ATP synthesis coupled electron transport	15/775	92/12909	0.163043	2.71578	4.17388	0.000355441	0.0207667	0.0183988	UQCRC1/NDUFS8/NDUFA2/NDUFC2/NDUFS2/NDUFV3/SDHAF2/UQCRH/UQCR10/MT-ND6/MT-CYB/MT-ND5/MT-CO1/MT-CO3/MT-ND4L	15	0.0193548	0.00712681	2.71578
GO:0042775	mitochondrial ATP synthesis coupled electron transport	15/775	92/12909	0.163043	2.71578	4.17388	0.000355441	0.0207667	0.0183988	UQCRC1/NDUFS8/NDUFA2/NDUFC2/NDUFS2/NDUFV3/SDHAF2/UQCRH/UQCR10/MT-ND6/MT-CYB/MT-ND5/MT-CO1/MT-CO3/MT-ND4L	15	0.0193548	0.00712681	2.71578
GO:0090316	positive regulation of intracellular protein transport	14/775	83/12909	0.168675	2.80958	4.17973	0.000387218	0.0223439	0.0197962	PRKACA/MAVS/XBP1/TM9SF4/ZFAND1/OAZ1/B3GAT3/PRKCD/SMAD3/AKAP5/OAZ2/HCLS1/GAS6/BCAP31	14	0.0180645	0.00642962	2.80958
GO:0033157	regulation of intracellular protein transport	19/775	134/12909	0.141791	2.36178	4.00459	0.00040058	0.0228331	0.0202296	PRKACA/MAVS/XBP1/NFKBIA/TM9SF4/ZFAND1/OAZ1/OS9/TXN/B3GAT3/PRKCD/FRAT1/SMAD3/AKAP5/OAZ2/HCLS1/FRAT2/GAS6/BCAP31	19	0.0245161	0.0103804	2.36178
GO:0015986	proton motive force-driven ATP synthesis	13/775	74/12909	0.175676	2.92619	4.19948	0.000412474	0.0232278	0.0205792	NDUFS8/ATP5PB/NDUFA2/NDUFC2/ATP5MC3/NDUFS2/NDUFV3/ATP6V0C/NDUFA13/MT-ND6/MT-ND5/MT-ND4L/ATP5PO	13	0.0167742	0.00573243	2.92619
GO:0072521	purine-containing compound metabolic process	49/775	498/12909	0.0983936	1.63892	3.67482	0.000425791	0.0236922	0.0209907	CD38/PKM/RORA/FAM3A/PRKACA/ENO1/MAGI3/ADA2/TSPO/SAMHD1/ABCD1/NME3/BCKDK/GPI/GALK1/SLC25A11/NDUFS8/TPI1/ATP5PB/ACSS2/PPT1/NDUFA2/AMPD3/ADCY3/PGD/MDH2/ATP6V1B2/ALDOA/NDUFC2/ATP5MC3/NDUFS2/NDUFV3/G6PD/TKT/PGAM1/DCAKD/TALDO1/LACC1/ATP6V0C/NDUFA13/NUDT16/MT-ND6/MT-ND5/HSPA1A/PDE7A/MT-ND4L/ATP5PO/EIF6/BCKDHA	49	0.0632258	0.0385777	1.63892
GO:0006119	oxidative phosphorylation	19/775	135/12909	0.140741	2.34429	3.96802	0.000440623	0.0242291	0.0214664	UQCRC1/ABCD1/NDUFS8/ATP5PB/NDUFA2/NDUFC2/NDUFS2/NDUFV3/SDHAF2/UQCRH/UQCR10/NDUFA13/MT-ND6/MT-CYB/MT-ND5/MT-CO1/MT-CO3/MT-ND4L/ATP5PO	19	0.0245161	0.0104578	2.34429
GO:0032930	positive regulation of superoxide anion generation	6/775	18/12909	0.333333	5.55226	4.88425	0.000456691	0.0248206	0.0219905	CYBA/GSTP1/GNAI2/ITGB2/PRKCD/SYK	6	0.00774194	0.00139438	5.55226
GO:0002696	positive regulation of leukocyte activation	36/775	334/12909	0.107784	1.79534	3.72178	0.000465408	0.0250037	0.0221526	CD38/CD4/BTK/RUNX3/KARS1/ACTB/CYLD/DHPS/XBP1/CD40/NFATC2/SIRPB1/PYCARD/GATA3/VSIR/BST1/PTPN6/CD83/NR4A3/TNFSF14/ZBTB1/JUND/PPP3CA/CD27/SMARCC2/ZBTB7B/FCRL3/SYK/BMI1/LGALS9/SOCS5/RASGRP1/GAS6/XRCC6/AIF1/LYN	36	0.0464516	0.0258734	1.79534
GO:0046034	ATP metabolic process	26/775	214/12909	0.121495	2.02372	3.81637	0.000473572	0.0251531	0.0222851	PKM/FAM3A/PRKACA/ENO1/TSPO/GPI/GALK1/NDUFS8/TPI1/ATP5PB/NDUFA2/ATP6V1B2/ALDOA/NDUFC2/ATP5MC3/NDUFS2/NDUFV3/PGAM1/ATP6V0C/NDUFA13/MT-ND6/MT-ND5/HSPA1A/MT-ND4L/ATP5PO/EIF6	26	0.0335484	0.0165776	2.02372
GO:0010257	NADH dehydrogenase complex assembly	9/775	40/12909	0.225	3.74777	4.39863	0.000490184	0.0254569	0.0225542	DMAC2/NDUFS8/NDUFC2/NDUFAF6/NDUFS2/NDUFA13/MT-ND6/MT-ND5/NDUFAF8	9	0.0116129	0.00309861	3.74777
GO:0032981	mitochondrial respiratory chain complex I assembly	9/775	40/12909	0.225	3.74777	4.39863	0.000490184	0.0254569	0.0225542	DMAC2/NDUFS8/NDUFC2/NDUFAF6/NDUFS2/NDUFA13/MT-ND6/MT-ND5/NDUFAF8	9	0.0116129	0.00309861	3.74777
GO:0061615	glycolytic process through fructose-6-phosphate	7/775	25/12909	0.28	4.6639	4.63411	0.000506521	0.0260163	0.0230498	PKM/PRKACA/ENO1/GPI/GALK1/TPI1/PGAM1	7	0.00903226	0.00193663	4.6639
GO:0045619	regulation of lymphocyte differentiation	25/775	204/12909	0.122549	2.04127	3.78852	0.000530713	0.0265829	0.0235518	BTK/RUNX3/RC3H2/ACTB/CYLD/XBP1/GATA3/VSIR/CD69/PTPN6/CD83/IRF1/ZBTB1/CD27/SMARCC2/BRAF/ZBTB7B/FCRL3/SYK/LGALS9/PRELID1/SOCS5/RASGRP1/GAS6/XRCC6	25	0.0322581	0.0158029	2.04127
GO:0032102	negative regulation of response to external stimulus	35/775	324/12909	0.108025	1.79934	3.68262	0.00053291	0.0265829	0.0235518	TNFRSF1A/RORA/FAM3A/CLASP1/CYLD/GSTP1/SAMHD1/RPS19/PTPRS/GATA3/NFKB1/PTPN6/TNFAIP3/PSMA1/KLRC1/PHLDB2/OTULIN/NBL1/PSMB4/TNFAIP8L2/PRKCD/SYK/SMAD3/LGALS9/USP38/SOCS5/CORO1B/NR1D2/PROS1/ZDHHC18/CARD16/AIF1/GPX1/LYN/FIGNL2	35	0.0451613	0.0250988	1.79934
GO:0030335	positive regulation of cell migration	44/775	438/12909	0.100457	1.67328	3.62295	0.000535716	0.0265829	0.0235518	CD99/PIK3C2A/HSPA5/HDAC9/CLASP1/XBP1/CD40/PYCARD/CTSH/GPI/GATA3/VSIR/GNAI2/RTN4/ITGB1BP1/NR4A3/TNFSF14/AAMP/PLVAP/SWAP70/SDCBP/PPP3CA/RHOB/PDGFC/EMC10/S100A11/NSMF/SMAD3/LGALS9/HRAS/CALR/F2R/TMEM102/CAMK1D/GAS6/ZNF703/ACTG1/SEMA4D/MYO1C/STK39/BMPR2/AIF1/RACK1/LYN	44	0.0567742	0.0339298	1.67328
GO:0009201	ribonucleoside triphosphate biosynthetic process	17/775	116/12909	0.146552	2.44108	3.94012	0.000540303	0.0265829	0.0235518	FAM3A/ENO1/NME3/NDUFS8/ATP5PB/NDUFA2/ALDOA/NDUFC2/ATP5MC3/NDUFS2/NDUFV3/ATP6V0C/NDUFA13/MT-ND6/MT-ND5/MT-ND4L/ATP5PO	17	0.0219355	0.00898598	2.44108
GO:0043200	response to amino acid	15/775	96/12909	0.15625	2.60262	3.98308	0.000567736	0.0273567	0.0242374	CYBA/GSTP1/XBP1/PPP1R9B/LAMTOR2/CREB1/PIK3CA/PDGFC/UBR1/CAPN2/NSMF/CFL1/BAIAP2/LAMTOR4/LYN	15	0.0193548	0.00743667	2.60262
GO:0072676	lymphocyte migration	15/775	96/12909	0.15625	2.60262	3.98308	0.000567736	0.0273567	0.0242374	CD99/PYCARD/GATA3/CD69/TNFSF14/RIPK3/LRCH1/MYO1G/ITGB7/MSN/LGALS9/TMEM102/GAS6/STK39/AIF1	15	0.0193548	0.00743667	2.60262
GO:0032928	regulation of superoxide anion generation	6/775	19/12909	0.315789	5.26003	4.69615	0.000633832	0.0299246	0.0265125	CYBA/GSTP1/GNAI2/ITGB2/PRKCD/SYK	6	0.00774194	0.00147184	5.26003
GO:0072576	liver morphogenesis	6/775	19/12909	0.315789	5.26003	4.69615	0.000633832	0.0299246	0.0265125	CFLAR/XBP1/RTN4/TNFAIP3/MED1/TGFA	6	0.00774194	0.00147184	5.26003
GO:0090322	regulation of superoxide metabolic process	7/775	26/12909	0.269231	4.48452	4.49468	0.000657604	0.0305797	0.0270929	CYBA/GSTP1/BST1/GNAI2/ITGB2/PRKCD/SYK	7	0.00903226	0.0020141	4.48452
GO:2000345	regulation of hepatocyte proliferation	5/775	13/12909	0.384615	6.40645	4.92873	0.000660794	0.0305797	0.0270929	CFLAR/XBP1/RTN4/TNFAIP3/MED1	5	0.00645161	0.00100705	6.40645
GO:0050900	leukocyte migration	34/775	316/12909	0.107595	1.79218	3.60316	0.000683318	0.0313121	0.0277417	CD99/WDR1/PYCARD/RPS19/GATA3/BST1/CD69/RTN4/C3/TNFSF14/RIPK3/PLVAP/SWAP70/LRCH1/MYO1G/ITGB7/MSN/NBL1/ITGB2/JAML/CXCR5/SYK/PPIB/LGALS9/CALR/TMEM102/CAMK1D/GAS6/SELL/CNR2/PPIA/STK39/AIF1/LYN	34	0.043871	0.024479	1.79218
GO:0070661	leukocyte proliferation	33/775	304/12909	0.108553	1.80814	3.60353	0.000698228	0.0316846	0.0280718	CD38/CD4/BTK/CD22/RC3H2/GSTP1/BAX/DHPS/CD40/NFATC2/PYCARD/TNFSF8/VSIR/BST1/PTPN6/TNFAIP3/IRF1/TNFSF14/RIPK3/BST2/MYC/PPP3CA/MSN/MS4A1/ZBTB7B/FCRL3/PRKCD/SYK/BMI1/LGALS9/RASGRP1/AIF1/LYN	33	0.0425806	0.0235495	1.80814
GO:0009611	response to wounding	44/775	444/12909	0.0990991	1.65067	3.52602	0.000712018	0.0319997	0.028351	WAS/CLASP1/ACTB/BAX/PABPC4/XBP1/TSPO/CD40/MYL12A/PTPRS/PTPN6/NR3C1/TNFAIP3/PIK3CA/CHMP2A/TOR1A/PRCP/ARHGAP24/PPP3CA/PHLDB2/BRAF/CSRP1/ARHGAP35/VAV2/JAML/PRKCD/SYK/SMAD3/VKORC1/FIBP/CORO1B/HRAS/F2R/GAS6/ACTG1/PROS1/PPIA/NACA/S100A10/F5/CLIC1/GPX1/LYN/FIGNL2	44	0.0567742	0.0343946	1.65067
GO:2000144	positive regulation of DNA-templated transcription initiation	12/775	69/12909	0.173913	2.89683	3.99254	0.000748212	0.0331314	0.0293536	TAF2/NFKBIA/KAT8/MED26/NFKB1/CREB1/TAF12/MED1/MYC/MED8/TAF10/MED14	12	0.0154839	0.00534511	2.89683
GO:0045621	positive regulation of lymphocyte differentiation	18/775	130/12909	0.138462	2.30632	3.78314	0.000751376	0.0331314	0.0293536	BTK/RUNX3/ACTB/CYLD/XBP1/GATA3/VSIR/CD83/ZBTB1/CD27/SMARCC2/ZBTB7B/SYK/LGALS9/SOCS5/RASGRP1/GAS6/XRCC6	18	0.0232258	0.0100705	2.30632
GO:1904951	positive regulation of establishment of protein localization	31/775	281/12909	0.11032	1.83758	3.58749	0.000766074	0.033415	0.0296049	CD38/PHPT1/TM7SF3/PRKACA/MAVS/SH3GLB1/XBP1/TM9SF4/ZFAND1/OAZ1/MAPK8/ITGB1BP1/GPR68/B3GAT3/ITPR1/ITGB2/CNST/PRKCD/PRKCB/SMAD3/HRAS/CDK5R1/AKAP5/OAZ2/HCLS1/GAS6/UBE2L3/BCAP31/PPIA/MYO1C/RACK1	31	0.04	0.0217678	1.83758
GO:0002763	positive regulation of myeloid leukocyte differentiation	10/775	51/12909	0.196078	3.26603	4.09773	0.000774815	0.033415	0.0296049	CD4/ACIN1/CREB1/GPR68/CD101/PPP3CA/KLF10/CTNNBIP1/HCLS1/TMEM64	10	0.0129032	0.00395073	3.26603
GO:0009141	nucleoside triphosphate metabolic process	29/775	257/12909	0.11284	1.87956	3.5994	0.000781274	0.033415	0.0296049	PKM/FAM3A/PRKACA/ENO1/TSPO/SAMHD1/NME3/GPI/GALK1/NDUFS8/TPI1/ATP5PB/NDUFA2/ATP6V1B2/ALDOA/NDUFC2/ATP5MC3/NDUFS2/NDUFV3/PGAM1/ATP6V0C/NDUFA13/NUDT16/MT-ND6/MT-ND5/HSPA1A/MT-ND4L/ATP5PO/EIF6	29	0.0374194	0.0199086	1.87956
GO:2000142	regulation of DNA-templated transcription initiation	13/775	79/12909	0.164557	2.74099	3.9226	0.000788845	0.033415	0.0296049	TAF2/NFKBIA/KAT8/MED26/NFKB1/CREB1/TAF12/MED1/MYC/MED8/TAF10/CTNNBIP1/MED14	13	0.0167742	0.00611976	2.74099
GO:0002181	cytoplasmic translation	24/775	198/12909	0.121212	2.019	3.65171	0.000796049	0.033415	0.0296049	RNH1/PKM/RPL6/EIF3L/EIF3D/EIF5/MCTS2/RPS19/RPL18A/EIF2B4/RPL22/RPL5/EIF3G/RPL32/RPL7A/RPL29/RPL4/EIF3K/PLXNB2/RPL12/RPS4X/RPL10A/RACK1/UBA52	24	0.0309677	0.0153381	2.019
GO:0002275	myeloid cell activation involved in immune response	14/775	89/12909	0.157303	2.62017	3.87605	0.000800701	0.033415	0.0296049	BTK/KARS1/IFI35/STXBP2/PYCARD/PTPN6/VAMP8/NR4A3/DYSF/ITGB2/SYK/LGALS9/RASGRP1/LYN	14	0.0180645	0.00689441	2.62017
GO:0051251	positive regulation of lymphocyte activation	33/775	307/12909	0.107492	1.79047	3.54252	0.00082803	0.0342497	0.0303444	CD38/CD4/BTK/RUNX3/ACTB/CYLD/DHPS/XBP1/CD40/NFATC2/SIRPB1/PYCARD/GATA3/VSIR/BST1/PTPN6/CD83/TNFSF14/ZBTB1/PPP3CA/CD27/SMARCC2/ZBTB7B/FCRL3/SYK/BMI1/LGALS9/SOCS5/RASGRP1/GAS6/XRCC6/AIF1/LYN	33	0.0425806	0.0237819	1.79047
GO:0036037	CD8-positive, alpha-beta T cell activation	7/775	27/12909	0.259259	4.31842	4.36215	0.000842304	0.0345344	0.0305967	HFE/RUNX3/TNFSF8/VSIR/IRF1/ZBTB7B/EOMES	7	0.00903226	0.00209156	4.31842
GO:0046390	ribose phosphate biosynthetic process	21/775	165/12909	0.127273	2.11995	3.65904	0.000882428	0.0358533	0.0317652	FAM3A/ENO1/NME3/NDUFS8/ATP5PB/NDUFA2/AMPD3/ADCY3/ALDOA/NDUFC2/ATP5MC3/CDA/NDUFS2/NDUFV3/G6PD/ATP6V0C/NDUFA13/MT-ND6/MT-ND5/MT-ND4L/ATP5PO	21	0.0270968	0.0127818	2.11995
GO:0009205	purine ribonucleoside triphosphate metabolic process	27/775	235/12909	0.114894	1.91376	3.57261	0.000889813	0.0358533	0.0317652	PKM/FAM3A/PRKACA/ENO1/TSPO/NME3/GPI/GALK1/NDUFS8/TPI1/ATP5PB/NDUFA2/ATP6V1B2/ALDOA/NDUFC2/ATP5MC3/NDUFS2/NDUFV3/PGAM1/ATP6V0C/NDUFA13/MT-ND6/MT-ND5/HSPA1A/MT-ND4L/ATP5PO/EIF6	27	0.0348387	0.0182044	1.91376
GO:0050851	antigen receptor-mediated signaling pathway	24/775	200/12909	0.12	1.99881	3.59767	0.000918222	0.0366818	0.0324992	CD38/BTK/CD22/PHPT1/RC3H2/CYLD/BAX/NFKBIA/NFATC2/GATA3/NFKB1/LPXN/PTPN6/EIF2B4/PIK3CA/CD53/MS4A1/BRAF/FCRL3/SYK/PRKCB/HRAS/LYN/TRAC	24	0.0309677	0.0154931	1.99881
GO:0046651	lymphocyte proliferation	30/775	272/12909	0.110294	1.83714	3.52648	0.000928768	0.0367887	0.0325939	CD38/CD4/BTK/CD22/RC3H2/BAX/DHPS/CD40/NFATC2/PYCARD/TNFSF8/VSIR/BST1/PTPN6/IRF1/TNFSF14/RIPK3/MYC/PPP3CA/MSN/MS4A1/ZBTB7B/FCRL3/PRKCD/SYK/BMI1/LGALS9/RASGRP1/AIF1/LYN	30	0.0387097	0.0210706	1.83714
GO:0043122	regulation of canonical NF-kappaB signal transduction	32/775	298/12909	0.107383	1.78865	3.48092	0.00100346	0.0393371	0.0348517	CFLAR/CD4/BTK/BIRC3/TNFRSF1A/RORA/CYLD/GSTP1/FKBP1A/MAVS/NFKBIA/CD40/XIAP/PYCARD/BIRC2/HDAC1/TNFAIP3/NAGK/TNFSF14/BST2/TRAF3/IRAK2/TANK/PELI2/TIFA/TNIP1/REL/PRKCB/LGALS9/F2R/ANXA4/CARD16	32	0.0412903	0.0230847	1.78865
GO:0031348	negative regulation of defense response	26/775	225/12909	0.115556	1.92478	3.53656	0.00100994	0.0393371	0.0348517	TNFRSF1A/RORA/FAM3A/CYLD/GSTP1/SAMHD1/RPS19/GATA3/NFKB1/PTPN6/TNFAIP3/PSMA1/KLRC1/OTULIN/PSMB4/TNFAIP8L2/PRKCD/SYK/SMAD3/LGALS9/USP38/SOCS5/NR1D2/ZDHHC18/GPX1/LYN	26	0.0335484	0.0174297	1.92478
GO:2000404	regulation of T cell migration	9/775	44/12909	0.204545	3.40707	4.04192	0.00102461	0.0395789	0.035066	PYCARD/CD69/TNFSF14/RIPK3/LRCH1/LGALS9/TMEM102/STK39/AIF1	9	0.0116129	0.00340847	3.40707
GO:0043434	response to peptide hormone	36/775	349/12909	0.103152	1.71818	3.43738	0.00104402	0.0399981	0.0354374	CFLAR/PIK3C2A/HDAC9/CYBA/PKM/PRKACA/GSTP1/BLVRB/OSBPL8/XBP1/NFKB1/LTA4H/EIF2B4/CREB1/NR4A3/CAT/PIK3CA/JUND/LPIN1/PPP3CA/TCF12/ZDHHC7/ZBTB7B/ALPL/PRKCD/GKAP1/PRKCB/SMAD3/RAB8A/CFL1/HRAS/BAIAP2/MYO1C/MT-CYB/EIF6/LYN	36	0.0464516	0.0270354	1.71818
GO:0009142	nucleoside triphosphate biosynthetic process	17/775	123/12909	0.138211	2.30216	3.66713	0.00106365	0.0404187	0.03581	FAM3A/ENO1/NME3/NDUFS8/ATP5PB/NDUFA2/ALDOA/NDUFC2/ATP5MC3/NDUFS2/NDUFV3/ATP6V0C/NDUFA13/MT-ND6/MT-ND5/MT-ND4L/ATP5PO	17	0.0219355	0.00952824	2.30216
GO:0009152	purine ribonucleotide biosynthetic process	19/775	145/12909	0.131034	2.18261	3.61919	0.00107327	0.0404554	0.0358425	FAM3A/ENO1/NME3/NDUFS8/ATP5PB/NDUFA2/AMPD3/ADCY3/ALDOA/NDUFC2/ATP5MC3/NDUFS2/NDUFV3/ATP6V0C/NDUFA13/MT-ND6/MT-ND5/MT-ND4L/ATP5PO	19	0.0245161	0.0112325	2.18261
GO:0010804	negative regulation of tumor necrosis factor-mediated signaling pathway	6/775	21/12909	0.285714	4.75908	4.35689	0.00114333	0.0420782	0.0372802	GSTP1/XIAP/TANK/GAS6/ANXA4/CARD16	6	0.00774194	0.00162677	4.75908
GO:0035455	response to interferon-alpha	6/775	21/12909	0.285714	4.75908	4.35689	0.00114333	0.0420782	0.0372802	GATA3/BST2/MYC/IFITM3/GAS6/MX2	6	0.00774194	0.00162677	4.75908
GO:0061620	glycolytic process through glucose-6-phosphate	6/775	21/12909	0.285714	4.75908	4.35689	0.00114333	0.0420782	0.0372802	PKM/ENO1/GPI/GALK1/TPI1/PGAM1	6	0.00774194	0.00162677	4.75908
GO:0051249	regulation of lymphocyte activation	45/775	468/12909	0.0961538	1.60161	3.35035	0.00116313	0.0424724	0.0376296	CD38/CD4/BTK/HFE/CD22/RUNX3/RC3H2/ACTB/CYLD/DHPS/XBP1/CD40/NFATC2/SIRPB1/PYCARD/TNFSF8/GATA3/VSIR/BST1/CD69/PTPN6/CD83/TNFAIP3/IRF1/TNFSF14/ZBTB1/RIPK3/KLRC1/PPP3CA/CD27/SMARCC2/BRAF/ZBTB7B/FCRL3/TNFAIP8L2/SYK/BMI1/LGALS9/PRELID1/SOCS5/RASGRP1/GAS6/XRCC6/AIF1/LYN	45	0.0580645	0.0362538	1.60161
GO:0050867	positive regulation of cell activation	36/775	352/12909	0.102273	1.70353	3.38214	0.00121615	0.0440642	0.0390398	CD38/CD4/BTK/RUNX3/KARS1/ACTB/CYLD/DHPS/XBP1/CD40/NFATC2/SIRPB1/PYCARD/GATA3/VSIR/BST1/PTPN6/CD83/NR4A3/TNFSF14/ZBTB1/JUND/PPP3CA/CD27/SMARCC2/ZBTB7B/FCRL3/SYK/BMI1/LGALS9/SOCS5/RASGRP1/GAS6/XRCC6/AIF1/LYN	36	0.0464516	0.0272678	1.70353
GO:0022900	electron transport chain	16/775	114/12909	0.140351	2.33779	3.62576	0.00125054	0.0449619	0.0398352	CYB561/UQCRC1/NDUFS8/NDUFA2/NDUFC2/NDUFS2/NDUFV3/SDHAF2/UQCRH/UQCR10/MT-ND6/MT-CYB/MT-ND5/MT-CO1/MT-CO3/MT-ND4L	16	0.0206452	0.00883105	2.33779
GO:0032956	regulation of actin cytoskeleton organization	31/775	290/12909	0.106897	1.78055	3.39756	0.0012861	0.0458874	0.0406551	WAS/RNH1/ARAP2/WDR1/CLASP1/PYCARD/BST1/ARPC3/ITGB1BP1/PIK3CA/LRP1/BST2/GMFG/SWAP70/ABI2/PHLDB2/BRAF/ARHGAP35/CDC42EP3/PRKCD/SMAD3/CORO1B/CFL1/HRAS/BAIAP2/CDK5R1/FLII/HCLS1/ACTG1/S100A10/BRK1	31	0.04	0.0224649	1.78055
GO:0032943	mononuclear cell proliferation	30/775	278/12909	0.107914	1.79749	3.39711	0.00131677	0.0466257	0.0413092	CD38/CD4/BTK/CD22/RC3H2/BAX/DHPS/CD40/NFATC2/PYCARD/TNFSF8/VSIR/BST1/PTPN6/IRF1/TNFSF14/RIPK3/MYC/PPP3CA/MSN/MS4A1/ZBTB7B/FCRL3/PRKCD/SYK/BMI1/LGALS9/RASGRP1/AIF1/LYN	30	0.0387097	0.0215354	1.79749
GO:0007599	hemostasis	23/775	194/12909	0.118557	1.97477	3.4572	0.00136947	0.0479143	0.042451	WAS/ACTB/PABPC4/CD40/MYL12A/GPI/PTPN6/PIK3CA/FLI1/CSRP1/VAV2/PRKCD/SYK/VKORC1/FIBP/F2R/GAS6/ACTG1/PROS1/PPIA/F5/CLIC1/LYN	23	0.0296774	0.0150283	1.97477
GO:0001732	formation of cytoplasmic translation initiation complex	5/775	15/12909	0.333333	5.55226	4.45817	0.00139417	0.0479143	0.042451	EIF3L/EIF3D/EIF5/EIF3G/EIF3K	5	0.00645161	0.00116198	5.55226
GO:0043374	CD8-positive, alpha-beta T cell differentiation	5/775	15/12909	0.333333	5.55226	4.45817	0.00139417	0.0479143	0.042451	RUNX3/TNFSF8/IRF1/ZBTB7B/EOMES	5	0.00645161	0.00116198	5.55226
GO:0097401	synaptic vesicle lumen acidification	5/775	15/12909	0.333333	5.55226	4.45817	0.00139417	0.0479143	0.042451	ATP6V0A1/ATP6V1B2/ATP6V0D1/ATP6AP2/ATP6V0C	5	0.00645161	0.00116198	5.55226
GO:0009260	ribonucleotide biosynthetic process	20/775	160/12909	0.125	2.0821	3.4807	0.0014479	0.0493977	0.0437652	FAM3A/ENO1/NME3/NDUFS8/ATP5PB/NDUFA2/AMPD3/ADCY3/ALDOA/NDUFC2/ATP5MC3/CDA/NDUFS2/NDUFV3/ATP6V0C/NDUFA13/MT-ND6/MT-ND5/MT-ND4L/ATP5PO	20	0.0258065	0.0123945	2.0821
GO:0032386	regulation of intracellular transport	27/775	243/12909	0.111111	1.85075	3.38349	0.00146909	0.0497573	0.0440838	AKAP8L/ATP9A/PRKACA/MAVS/XBP1/NFKBIA/TM9SF4/ZFAND1/OAZ1/DENND10/OS9/TXN/MSN/B3GAT3/FEZ1/PRKCD/FRAT1/SMAD3/AKAP5/OAZ2/HCLS1/GAS1/FRAT2/GAS6/MX2/BCAP31/NEAT1	27	0.0348387	0.0188241	1.85075
