## Supplements_Salah_et_al. for "Comparative Transcriptional Responses of Human Blood to Neutron and Photon Irradiation": Supplementary_9.xlsx

### Sheet: Sheet1
pathway	description	slope_xray	padj_xray	slope_neutron	padj_neutron	timepoint	RBE
GO:0019682	glyceraldehyde-3-phosphate metabolic process	-0.351557	0.0161817	-1.13006	0.00431807	6h	3.21445
GO:2001185	regulation of CD8-positive, alpha-beta T cell activation	-0.214652	0.038651	-0.472241	0.0216137	6h	2.20003
GO:0002886	regulation of myeloid leukocyte mediated immunity	-0.166975	0.048442	-0.305585	0.0298552	6h	1.83012
GO:0070243	regulation of thymocyte apoptotic process	0.39078	0.0454608	0.706356	0.00469206	6h	1.80755
GO:0055094	response to lipoprotein particle	-0.233517	0.0232997	-0.421038	0.00538999	6h	1.80303
GO:0071404	cellular response to low-density lipoprotein particle stimulus	-0.233517	0.0232997	-0.421038	0.00538999	6h	1.80303
GO:0086065	cell communication involved in cardiac conduction	-0.276139	0.0490711	-0.496854	0.0441764	6h	1.79929
GO:0042743	hydrogen peroxide metabolic process	-0.209443	0.0375929	-0.375924	0.0181277	6h	1.79488
GO:0062208	positive regulation of pattern recognition receptor signaling pathway	-0.183569	0.0387629	-0.314613	0.0357092	6h	1.71386
GO:0071402	cellular response to lipoprotein particle stimulus	-0.215585	0.048442	-0.356726	0.0064237	6h	1.65469
GO:0070242	thymocyte apoptotic process	0.535967	0.0379472	0.733522	0.00469206	6h	1.36859
GO:0042149	cellular response to glucose starvation	0.338446	0.00734432	0.448552	0.0163941	6h	1.32533
GO:0072332	intrinsic apoptotic signaling pathway by p53 class mediator	0.355323	0.0190449	0.455737	0.00753295	6h	1.2826
GO:0009411	response to UV	0.397779	0.0346232	0.498346	0.00249714	6h	1.25282
GO:0086001	cardiac muscle cell action potential	-0.315785	0.0346232	-0.378016	0.037704	6h	1.19707
GO:0001866	NK T cell proliferation	-0.306676	0.048442	-0.366665	0.0200303	6h	1.19561
GO:0030330	DNA damage response, signal transduction by p53 class mediator	0.41966	0.00734432	0.4989	0.00797654	6h	1.18882
GO:0042771	intrinsic apoptotic signaling pathway in response to DNA damage by p53 class mediator	0.380292	0.0205864	0.445895	0.00699704	6h	1.17251
GO:0071482	cellular response to light stimulus	0.514553	0.00734432	0.595473	0.00162436	6h	1.15726
GO:0016553	base conversion or substitution editing	0.549919	0.030704	0.634427	0.017103	6h	1.15367
GO:1901797	negative regulation of signal transduction by p53 class mediator	0.307078	0.0340298	0.348641	0.0344226	6h	1.13535
GO:0071478	cellular response to radiation	0.398297	0.030704	0.44589	0.00723242	6h	1.11949
GO:0034644	cellular response to UV	0.561067	0.00734432	0.612193	0.00234524	6h	1.09112
GO:0072331	signal transduction by p53 class mediator	0.311411	0.0205864	0.337982	0.0187381	6h	1.08532
GO:0072530	purine-containing compound transmembrane transport	-0.331243	0.0209997	-0.326039	0.0373472	6h	0.984289
GO:0001974	blood vessel remodeling	0.379215	0.0345687	0.368202	0.108583	6h	0.970957
GO:0046627	negative regulation of insulin receptor signaling pathway	-0.341855	0.0345687	-0.316256	0.0296388	6h	0.925116
GO:1900077	negative regulation of cellular response to insulin stimulus	-0.341855	0.0345687	-0.316256	0.0296388	6h	0.925116
GO:1902254	negative regulation of intrinsic apoptotic signaling pathway by p53 class mediator	0.554396	0.0345687	0.508571	0.0181456	6h	0.917342
GO:0060338	regulation of type I interferon-mediated signaling pathway	-0.358526	0.011294	-0.321869	0.0234307	6h	0.897756
GO:0006304	DNA modification	0.652839	0.0345687	0.585131	0.0226379	6h	0.896288
GO:0045006	DNA deamination	0.652839	0.0345687	0.585131	0.0226379	6h	0.896288
GO:0045869	negative regulation of single stranded viral RNA replication via double stranded DNA intermediate	0.652839	0.0345687	0.585131	0.0226379	6h	0.896288
GO:0070383	DNA cytosine deamination	0.652839	0.0345687	0.585131	0.0226379	6h	0.896288
GO:0032637	interleukin-8 production	-0.194056	0.048442	-0.173158	0.130325	6h	0.892312
GO:0032677	regulation of interleukin-8 production	-0.194056	0.048442	-0.173158	0.130325	6h	0.892312
GO:0086002	cardiac muscle cell action potential involved in contraction	-0.333049	0.0205864	-0.289261	0.111939	6h	0.868525
GO:0002755	MyD88-dependent toll-like receptor signaling pathway	-0.328071	0.0345687	-0.283799	0.0227077	6h	0.865054
GO:0014904	myotube cell development	0.360462	0.0379472	0.302325	0.0461391	6h	0.838715
GO:0048741	skeletal muscle fiber development	0.360462	0.0379472	0.302325	0.0461391	6h	0.838715
GO:0010332	response to gamma radiation	0.506646	0.0190449	0.404288	0.0284878	6h	0.79797
GO:0045091	regulation of single stranded viral RNA replication via double stranded DNA intermediate	0.702043	0.0327139	0.557305	0.0207249	6h	0.793833
GO:0031579	membrane raft organization	-0.521962	0.0105807	-0.411151	0.0181456	6h	0.787703
GO:1901679	nucleotide transmembrane transport	-0.337365	0.0379472	-0.256966	0.185455	6h	0.761686
GO:0048534	hematopoietic or lymphoid organ development	0.224107	0.0205864	0.165971	0.159247	6h	0.740588
GO:1905898	positive regulation of response to endoplasmic reticulum stress	0.376513	0.0345687	0.278434	0.129257	6h	0.739506
GO:0032026	response to magnesium ion	0.590774	0.00734432	0.410221	0.0803063	6h	0.694378
GO:0009451	RNA modification	0.380748	0.0205864	0.263493	0.0836912	6h	0.69204
GO:0043650	dicarboxylic acid biosynthetic process	0.661548	0.0351076	0.455394	0.0253569	6h	0.688377
GO:0010039	response to iron ion	0.368057	0.0272513	0.250405	0.102672	6h	0.680344
GO:0008630	intrinsic apoptotic signaling pathway in response to DNA damage	0.336566	0.0346232	0.223182	0.0667116	6h	0.663115
GO:0086005	ventricular cardiac muscle cell action potential	-0.431024	0.00734432	-0.28242	0.17588	6h	0.655231
GO:0032757	positive regulation of interleukin-8 production	-0.294877	0.0205864	-0.185329	0.121327	6h	0.628497
GO:1904350	regulation of protein catabolic process in the vacuole	-0.436886	0.048442	-0.268882	0.0713575	6h	0.61545
GO:0006862	nucleotide transport	-0.328538	0.0345687	-0.18219	0.207614	6h	0.55455
GO:0046626	regulation of insulin receptor signaling pathway	-0.312769	0.0345687	-0.149592	0.113494	6h	0.478284
GO:0002260	lymphocyte homeostasis	0.225281	0.0370823	0.10551	0.310555	6h	0.468349
GO:1990849	vacuolar localization	-0.239224	0.0353448	-0.109869	0.219729	6h	0.459273
GO:1905517	macrophage migration	-0.206251	0.0411994	-0.0889334	0.530139	6h	0.431189
GO:1901223	negative regulation of non-canonical NF-kappaB signal transduction	-0.28792	0.0232997	-0.122676	0.54871	6h	0.426077
GO:0045191	regulation of isotype switching	0.472617	0.0232997	0.189887	0.169172	6h	0.401777
GO:0045830	positive regulation of isotype switching	0.494247	0.0205864	0.184573	0.17812	6h	0.373442
GO:0002562	somatic diversification of immune receptors via germline recombination within a single locus	0.358685	0.0345687	0.128094	0.154793	6h	0.35712
GO:0016444	somatic cell DNA recombination	0.358685	0.0345687	0.128094	0.154793	6h	0.35712
GO:0002381	immunoglobulin production involved in immunoglobulin-mediated immune response	0.293145	0.0353448	0.100611	0.322982	6h	0.343212
GO:1900076	regulation of cellular response to insulin stimulus	-0.33928	0.0345687	-0.105258	0.240753	6h	0.310241
GO:0010763	positive regulation of fibroblast migration	0.309611	0.0346232	0.0887502	0.522917	6h	0.28665
GO:0043029	T cell homeostasis	0.307919	0.0273836	0.0859631	0.397376	6h	0.279174
GO:0050650	chondroitin sulfate proteoglycan biosynthetic process	-0.553703	0.0161817	-0.145562	0.598895	6h	0.262888
GO:0002204	somatic recombination of immunoglobulin genes involved in immune response	0.382005	0.0333811	0.0966982	0.354603	6h	0.253134
GO:0002208	somatic diversification of immunoglobulins involved in immune response	0.382005	0.0333811	0.0966982	0.354603	6h	0.253134
GO:0016447	somatic recombination of immunoglobulin gene segments	0.382005	0.0333811	0.0966982	0.354603	6h	0.253134
GO:0045190	isotype switching	0.382005	0.0333811	0.0966982	0.354603	6h	0.253134
GO:1903051	negative regulation of proteolysis involved in protein catabolic process	0.211764	0.0379472	0.0469916	0.803024	6h	0.221905
GO:0086003	cardiac muscle cell contraction	-0.307689	0.00734432	-0.0434074	0.80687	6h	0.141075
GO:0010718	positive regulation of epithelial to mesenchymal transition	-0.257785	0.0379472	-0.0202178	0.93863	6h	0.0784289
GO:0033209	tumor necrosis factor-mediated signaling pathway	0.157959	0.0450969	0.324679	0.0604994	24h	2.05546
GO:1903050	regulation of proteolysis involved in protein catabolic process	0.161111	0.0476416	0.32429	0.0787499	24h	2.01284
GO:0002717	positive regulation of natural killer cell mediated immunity	-0.192136	0.048477	-0.347277	0.111832	24h	1.80746
GO:0002708	positive regulation of lymphocyte mediated immunity	-0.161467	0.0491897	-0.268584	0.199585	24h	1.6634
GO:0006304	DNA modification	0.470056	0.0450969	0.7478	0.0181249	24h	1.59087
GO:0045006	DNA deamination	0.470056	0.0450969	0.7478	0.0181249	24h	1.59087
GO:0045869	negative regulation of single stranded viral RNA replication via double stranded DNA intermediate	0.470056	0.0450969	0.7478	0.0181249	24h	1.59087
GO:0070383	DNA cytosine deamination	0.470056	0.0450969	0.7478	0.0181249	24h	1.59087
GO:0008637	apoptotic mitochondrial changes	0.277845	0.0491019	0.421729	0.0798539	24h	1.51785
GO:0042269	regulation of natural killer cell mediated cytotoxicity	-0.198307	0.048477	-0.285962	0.111832	24h	1.44201
GO:0050859	negative regulation of B cell receptor signaling pathway	-0.525933	0.0254197	-0.752619	0.0787499	24h	1.43102
GO:0002705	positive regulation of leukocyte mediated immunity	-0.191616	0.041898	-0.272241	0.161688	24h	1.42077
GO:0032700	negative regulation of interleukin-17 production	0.349693	0.0491897	0.489753	0.0604994	24h	1.40052
GO:0045091	regulation of single stranded viral RNA replication via double stranded DNA intermediate	0.483575	0.0375561	0.646418	0.0604994	24h	1.33675
GO:0010212	response to ionizing radiation	0.265413	0.0450969	0.353079	0.123226	24h	1.3303
GO:0002449	lymphocyte mediated immunity	-0.167954	0.0450969	-0.218309	0.136757	24h	1.29981
GO:0001912	positive regulation of leukocyte mediated cytotoxicity	-0.196718	0.0368437	-0.248566	0.1408	24h	1.26357
GO:0030330	DNA damage response, signal transduction by p53 class mediator	0.372679	0.0213387	0.467866	0.0776363	24h	1.25541
GO:0034138	toll-like receptor 3 signaling pathway	-0.298046	0.0323279	-0.372077	0.137325	24h	1.24839
GO:0002886	regulation of myeloid leukocyte mediated immunity	-0.18498	0.0469768	-0.229737	0.122902	24h	1.24196
GO:0072028	nephron morphogenesis	-0.322595	0.0450969	-0.399423	0.306034	24h	1.23816
GO:0072078	nephron tubule morphogenesis	-0.322595	0.0450969	-0.399423	0.306034	24h	1.23816
GO:0072088	nephron epithelium morphogenesis	-0.322595	0.0450969	-0.399423	0.306034	24h	1.23816
GO:0019724	B cell mediated immunity	-0.196847	0.0476416	-0.240497	0.128691	24h	1.22175
GO:0031343	positive regulation of cell killing	-0.190272	0.0368437	-0.231032	0.172121	24h	1.21422
GO:0042771	intrinsic apoptotic signaling pathway in response to DNA damage by p53 class mediator	0.437918	0.0200038	0.531406	0.0776363	24h	1.21348
GO:0002443	leukocyte mediated immunity	-0.175038	0.038377	-0.211432	0.130687	24h	1.20792
GO:0002504	antigen processing and presentation of peptide or polysaccharide antigen via MHC class II	-0.284199	0.0450969	-0.340934	0.142948	24h	1.19963
GO:0070231	T cell apoptotic process	0.309192	0.0375561	0.367764	0.0889483	24h	1.18944
GO:0002703	regulation of leukocyte mediated immunity	-0.164393	0.0450969	-0.193737	0.196827	24h	1.1785
GO:0019886	antigen processing and presentation of exogenous peptide antigen via MHC class II	-0.327493	0.0450969	-0.385106	0.111832	24h	1.17592
GO:0019985	translesion synthesis	0.733317	0.038377	0.861957	0.0776363	24h	1.17542
GO:0090110	COPII-coated vesicle cargo loading	-0.495111	0.0450969	-0.580338	0.0181249	24h	1.17214
GO:0072009	nephron epithelium development	-0.356217	0.0254197	-0.417185	0.128691	24h	1.17116
GO:0050855	regulation of B cell receptor signaling pathway	-0.487978	0.0146349	-0.570062	0.0776363	24h	1.16821
GO:0072332	intrinsic apoptotic signaling pathway by p53 class mediator	0.368162	0.0337178	0.426976	0.0928743	24h	1.15975
GO:0002495	antigen processing and presentation of peptide antigen via MHC class II	-0.299241	0.0491897	-0.343592	0.116985	24h	1.14821
GO:0033628	regulation of cell adhesion mediated by integrin	-0.252664	0.038377	-0.288159	0.0968704	24h	1.14048
GO:0002715	regulation of natural killer cell mediated immunity	-0.231296	0.0368437	-0.260535	0.144695	24h	1.12641
GO:0038095	Fc-epsilon receptor signaling pathway	-0.406557	0.0227933	-0.451028	0.184918	24h	1.10939
GO:0016064	immunoglobulin mediated immune response	-0.225271	0.038377	-0.249447	0.122902	24h	1.10732
GO:0072331	signal transduction by p53 class mediator	0.357274	0.0254197	0.394189	0.106323	24h	1.10332
GO:0002697	regulation of immune effector process	-0.158664	0.0426471	-0.174977	0.196827	24h	1.10282
GO:0033198	response to ATP	-0.444194	0.0281233	-0.482142	0.0928743	24h	1.08543
GO:0070242	thymocyte apoptotic process	0.441546	0.0450969	0.478454	0.0928743	24h	1.08359
GO:0002768	immune response-regulating cell surface receptor signaling pathway	-0.155729	0.048477	-0.167711	0.172121	24h	1.07694
GO:0072163	mesonephric epithelium development	-0.298181	0.0482516	-0.319031	0.247709	24h	1.06992
GO:0072164	mesonephric tubule development	-0.298181	0.0482516	-0.319031	0.247709	24h	1.06992
GO:0002699	positive regulation of immune effector process	-0.181548	0.0375561	-0.192219	0.224711	24h	1.05877
GO:0050853	B cell receptor signaling pathway	-0.47142	0.0200038	-0.497362	0.100835	24h	1.05503
GO:0072073	kidney epithelium development	-0.288533	0.0464452	-0.303088	0.176709	24h	1.05045
GO:0002285	lymphocyte activation involved in immune response	-0.17969	0.048477	-0.188231	0.146237	24h	1.04753
GO:0050871	positive regulation of B cell activation	-0.281738	0.0213387	-0.294186	0.106323	24h	1.04418
GO:0002686	negative regulation of leukocyte migration	-0.215138	0.038989	-0.223858	0.298331	24h	1.04053
GO:0001823	mesonephros development	-0.304156	0.038377	-0.313154	0.253608	24h	1.02958
GO:0071478	cellular response to radiation	0.332516	0.0200038	0.340925	0.111832	24h	1.02529
GO:0002888	positive regulation of myeloid leukocyte mediated immunity	-0.335297	0.0213387	-0.343439	0.132949	24h	1.02428
GO:0032481	positive regulation of type I interferon production	-0.271306	0.038377	-0.276473	0.106323	24h	1.01905
GO:0009314	response to radiation	0.220404	0.0337178	0.224014	0.222817	24h	1.01638
GO:0030890	positive regulation of B cell proliferation	-0.389125	0.0133614	-0.395387	0.0928743	24h	1.01609
GO:0001657	ureteric bud development	-0.302869	0.048477	-0.307606	0.257619	24h	1.01564
GO:0000079	regulation of cyclin-dependent protein serine/threonine kinase activity	0.592575	0.0254197	0.601468	0.111832	24h	1.01501
GO:0001910	regulation of leukocyte mediated cytotoxicity	-0.201935	0.0368437	-0.204807	0.180743	24h	1.01422
GO:0008630	intrinsic apoptotic signaling pathway in response to DNA damage	0.417873	0.0187209	0.416934	0.0658926	24h	0.997754
GO:0007005	mitochondrion organization	0.243624	0.0368437	0.239529	0.111832	24h	0.98319
GO:0035249	synaptic transmission, glutamatergic	-0.30644	0.038377	-0.294098	0.142948	24h	0.959724
GO:0039694	viral RNA genome replication	0.552122	0.0256772	0.529773	0.0889483	24h	0.959522
GO:0031341	regulation of cell killing	-0.189257	0.0375561	-0.181366	0.240586	24h	0.958306
GO:1901661	quinone metabolic process	0.522137	0.038377	0.500116	0.189368	24h	0.957826
GO:0006040	amino sugar metabolic process	-0.399972	0.038377	-0.379432	0.0970755	24h	0.948647
GO:0002576	platelet degranulation	-0.642744	0.0302021	-0.608752	0.0928743	24h	0.947114
GO:0042113	B cell activation	-0.269301	0.0254197	-0.249994	0.106323	24h	0.928306
GO:0014074	response to purine-containing compound	-0.254685	0.0491897	-0.234168	0.122902	24h	0.919441
GO:0098703	calcium ion import across plasma membrane	-0.382568	0.038377	-0.351456	0.0776363	24h	0.918676
GO:1902656	calcium ion import into cytosol	-0.382568	0.038377	-0.351456	0.0776363	24h	0.918676
GO:0140888	interferon-mediated signaling pathway	-0.280984	0.0450969	-0.257887	0.233702	24h	0.9178
GO:0061333	renal tubule morphogenesis	-0.436679	0.0200038	-0.396356	0.298331	24h	0.907659
GO:0030183	B cell differentiation	-0.332135	0.0200038	-0.30063	0.0776363	24h	0.905143
GO:0061326	renal tubule development	-0.401824	0.0213387	-0.363085	0.293784	24h	0.903592
GO:0072080	nephron tubule development	-0.401824	0.0213387	-0.363085	0.293784	24h	0.903592
GO:0006301	postreplication repair	0.716664	0.0254197	0.636851	0.0787499	24h	0.888633
GO:0002366	leukocyte activation involved in immune response	-0.189962	0.041898	-0.168062	0.177135	24h	0.884715
GO:0009416	response to light stimulus	0.198009	0.0450969	0.17384	0.349618	24h	0.877939
GO:0001656	metanephros development	-0.515293	0.0337178	-0.452108	0.106323	24h	0.87738
GO:0009451	RNA modification	0.267528	0.0491897	0.233151	0.149603	24h	0.871503
GO:0002478	antigen processing and presentation of exogenous peptide antigen	-0.251936	0.041898	-0.21807	0.180143	24h	0.865574
GO:0036462	TRAIL-activated apoptotic signaling pathway	0.747302	0.0254197	0.634933	0.100835	24h	0.849634
GO:0045576	mast cell activation	-0.18752	0.0450969	-0.158462	0.234586	24h	0.845039
GO:0002263	cell activation involved in immune response	-0.184221	0.0441047	-0.154265	0.196827	24h	0.837387
GO:0045579	positive regulation of B cell differentiation	-0.483749	0.0450969	-0.403433	0.0889483	24h	0.833972
GO:0015711	organic anion transport	-0.186773	0.0471234	-0.154797	0.199585	24h	0.828794
GO:0050864	regulation of B cell activation	-0.301381	0.0262563	-0.249693	0.111832	24h	0.828498
GO:0015908	fatty acid transport	-0.253684	0.0450969	-0.208261	0.230509	24h	0.820946
GO:0002275	myeloid cell activation involved in immune response	-0.190065	0.0450969	-0.155074	0.208243	24h	0.815899
GO:0043299	leukocyte degranulation	-0.202726	0.0491897	-0.164973	0.25014	24h	0.813771
GO:0033003	regulation of mast cell activation	-0.381717	0.048477	-0.309266	0.14676	24h	0.810197
GO:0002695	negative regulation of leukocyte activation	-0.21714	0.0375561	-0.174498	0.180743	24h	0.803617
GO:0051250	negative regulation of lymphocyte activation	-0.202805	0.0375561	-0.159573	0.230509	24h	0.786832
GO:0002444	myeloid leukocyte mediated immunity	-0.197646	0.041898	-0.154715	0.207869	24h	0.782788
GO:0022618	protein-RNA complex assembly	0.244305	0.0450969	0.190475	0.317766	24h	0.779658
GO:0001909	leukocyte mediated cytotoxicity	-0.166602	0.0491897	-0.129547	0.289651	24h	0.777585
GO:0001763	morphogenesis of a branching structure	-0.265988	0.0450969	-0.206689	0.207547	24h	0.777059
GO:0032890	regulation of organic acid transport	-0.371899	0.0254197	-0.287432	0.179637	24h	0.772877
GO:0009411	response to UV	0.366767	0.0254197	0.282512	0.148872	24h	0.770275
GO:0042100	B cell proliferation	-0.350111	0.0200038	-0.26952	0.111832	24h	0.769811
GO:0071826	protein-RNA complex organization	0.24624	0.0491897	0.188751	0.29573	24h	0.766533
GO:0042770	signal transduction in response to DNA damage	0.302735	0.0342095	0.227737	0.123474	24h	0.752267
GO:0002704	negative regulation of leukocyte mediated immunity	-0.19471	0.0476416	-0.146378	0.323752	24h	0.751772
GO:0006364	rRNA processing	0.304906	0.0491897	0.228142	0.194922	24h	0.748239
GO:0140115	export across plasma membrane	-0.287635	0.0368437	-0.215085	0.302399	24h	0.747768
GO:0009268	response to pH	-0.261045	0.038377	-0.194977	0.198502	24h	0.746911
GO:0036230	granulocyte activation	-0.205167	0.0450969	-0.153055	0.306034	24h	0.746005
GO:0043301	negative regulation of leukocyte degranulation	-0.354705	0.0354162	-0.264365	0.129241	24h	0.745311
GO:0033173	calcineurin-NFAT signaling cascade	-0.241092	0.0476416	-0.176027	0.277871	24h	0.730123
GO:0002431	Fc receptor mediated stimulatory signaling pathway	-0.278952	0.0450969	-0.199313	0.448882	24h	0.714505
GO:0032945	negative regulation of mononuclear cell proliferation	-0.270232	0.041898	-0.192165	0.278865	24h	0.71111
GO:0050672	negative regulation of lymphocyte proliferation	-0.270232	0.041898	-0.192165	0.278865	24h	0.71111
GO:0006089	lactate metabolic process	0.387271	0.0375561	0.272345	0.387319	24h	0.703242
GO:0042119	neutrophil activation	-0.200748	0.044529	-0.139589	0.310335	24h	0.695345
GO:0070664	negative regulation of leukocyte proliferation	-0.265152	0.0450969	-0.184196	0.297452	24h	0.694681
GO:0030888	regulation of B cell proliferation	-0.482688	0.0187209	-0.332652	0.0928743	24h	0.689165
GO:0071482	cellular response to light stimulus	0.445383	0.0213387	0.30523	0.230921	24h	0.68532
GO:0007269	neurotransmitter secretion	-0.221265	0.0375561	-0.151521	0.393515	24h	0.684794
GO:0099643	signal release from synapse	-0.221265	0.0375561	-0.151521	0.393515	24h	0.684794
GO:0098659	inorganic cation import across plasma membrane	-0.350003	0.0491897	-0.239136	0.106323	24h	0.683239
GO:0099587	inorganic ion import across plasma membrane	-0.350003	0.0491897	-0.239136	0.106323	24h	0.683239
GO:0031641	regulation of myelination	-0.365386	0.0337178	-0.248854	0.254709	24h	0.681072
GO:0098739	import across plasma membrane	-0.373267	0.0302021	-0.252732	0.1408	24h	0.677081
GO:1902229	regulation of intrinsic apoptotic signaling pathway in response to DNA damage	0.357519	0.0450969	0.239767	0.330768	24h	0.670641
GO:0034644	cellular response to UV	0.506145	0.0200038	0.337347	0.194922	24h	0.666502
GO:0070301	cellular response to hydrogen peroxide	0.273355	0.0240207	0.182097	0.240586	24h	0.666156
GO:0071222	cellular response to lipopolysaccharide	-0.155487	0.0450969	-0.103118	0.312835	24h	0.663193
GO:0042274	ribosomal small subunit biogenesis	0.397053	0.0450969	0.263226	0.2509	24h	0.662949
GO:0006298	mismatch repair	0.720815	0.0200038	0.472676	0.289651	24h	0.655752
GO:0006911	phagocytosis, engulfment	-0.243693	0.0450969	-0.159667	0.349715	24h	0.655199
GO:0002887	negative regulation of myeloid leukocyte mediated immunity	-0.418078	0.0213387	-0.273813	0.0776363	24h	0.654933
GO:0035914	skeletal muscle cell differentiation	-0.24535	0.0491897	-0.159754	0.403395	24h	0.651127
GO:0030219	megakaryocyte differentiation	0.347727	0.0436215	0.225276	0.182506	24h	0.647854
GO:0080164	regulation of nitric oxide metabolic process	-0.20316	0.048477	-0.13103	0.279694	24h	0.644957
GO:0023061	signal release	-0.157834	0.0450969	-0.100122	0.404698	24h	0.634346
GO:0022613	ribonucleoprotein complex biogenesis	0.240796	0.0491897	0.152722	0.286293	24h	0.634239
GO:0042255	ribosome assembly	0.557011	0.0255877	0.351927	0.113505	24h	0.631813
GO:0051966	regulation of synaptic transmission, glutamatergic	-0.392459	0.0213387	-0.243636	0.273725	24h	0.620795
GO:0022600	digestive system process	-0.295816	0.0450969	-0.182466	0.144695	24h	0.616824
GO:0046928	regulation of neurotransmitter secretion	-0.338112	0.0482516	-0.207439	0.423255	24h	0.613523
GO:0006909	phagocytosis	-0.185701	0.038377	-0.113056	0.362565	24h	0.608808
GO:0090128	regulation of synapse maturation	0.440255	0.0375561	0.265029	0.278763	24h	0.60199
GO:0150077	regulation of neuroinflammatory response	-0.283401	0.0450969	-0.170515	0.34093	24h	0.601676
GO:0097529	myeloid leukocyte migration	-0.167003	0.0453983	-0.100349	0.327373	24h	0.600884
GO:0071219	cellular response to molecule of bacterial origin	-0.167061	0.0450969	-0.100117	0.322844	24h	0.599285
GO:0030098	lymphocyte differentiation	-0.162908	0.0476264	-0.0971827	0.380568	24h	0.596551
GO:0007608	sensory perception of smell	-0.520053	0.0450969	-0.305541	0.479799	24h	0.58752
GO:0010640	regulation of platelet-derived growth factor receptor signaling pathway	-0.315241	0.0450969	-0.18383	0.222817	24h	0.58314
GO:0014823	response to activity	-0.238854	0.044529	-0.137813	0.443471	24h	0.576974
GO:0045428	regulation of nitric oxide biosynthetic process	-0.195744	0.0491897	-0.111975	0.32535	24h	0.572048
GO:0050862	positive regulation of T cell receptor signaling pathway	0.339711	0.0450969	0.19256	0.437668	24h	0.566835
GO:0032720	negative regulation of tumor necrosis factor production	-0.240263	0.041898	-0.132584	0.340192	24h	0.55183
GO:0002274	myeloid leukocyte activation	-0.178145	0.0450969	-0.0952479	0.398243	24h	0.534666
GO:0060333	type II interferon-mediated signaling pathway	-0.415004	0.0281233	-0.221586	0.448018	24h	0.533936
GO:0045577	regulation of B cell differentiation	-0.442438	0.0266381	-0.232469	0.109354	24h	0.525427
GO:0034198	cellular response to amino acid starvation	0.331898	0.0452168	0.173223	0.481441	24h	0.521916
GO:1903556	negative regulation of tumor necrosis factor superfamily cytokine production	-0.231275	0.044529	-0.120702	0.395991	24h	0.521897
GO:0070542	response to fatty acid	-0.254988	0.0450969	-0.132597	0.393515	24h	0.520013
GO:0032892	positive regulation of organic acid transport	-0.326048	0.048477	-0.16839	0.517674	24h	0.516456
GO:0072540	T-helper 17 cell lineage commitment	-0.336274	0.0323279	-0.173151	0.174101	24h	0.51491
GO:0002224	toll-like receptor signaling pathway	-0.296837	0.0213387	-0.152564	0.360735	24h	0.513966
GO:0003094	glomerular filtration	-0.525095	0.0482516	-0.269067	0.233702	24h	0.512415
GO:0006743	ubiquinone metabolic process	0.563444	0.038377	0.287651	0.443471	24h	0.510522
GO:0006744	ubiquinone biosynthetic process	0.563444	0.038377	0.287651	0.443471	24h	0.510522
GO:1901663	quinone biosynthetic process	0.563444	0.038377	0.287651	0.443471	24h	0.510522
GO:0046622	positive regulation of organ growth	-0.299535	0.038377	-0.151597	0.338392	24h	0.506107
GO:0045806	negative regulation of endocytosis	-0.208663	0.038989	-0.103816	0.443471	24h	0.497529
GO:0030889	negative regulation of B cell proliferation	-0.564567	0.0213387	-0.280573	0.176709	24h	0.49697
GO:0038093	Fc receptor signaling pathway	-0.280029	0.0254197	-0.139087	0.494493	24h	0.496686
GO:1903131	mononuclear cell differentiation	-0.152836	0.0476416	-0.0756582	0.481032	24h	0.495027
GO:0046683	response to organophosphorus	-0.273506	0.0375561	-0.133653	0.274961	24h	0.488664
GO:0045619	regulation of lymphocyte differentiation	-0.182043	0.0342095	-0.0886344	0.426616	24h	0.486888
GO:0002291	T cell activation via T cell receptor contact with antigen bound to MHC molecule on antigen presenting cell	-0.273935	0.0476416	-0.133178	0.396088	24h	0.486165
GO:0042254	ribosome biogenesis	0.32673	0.0476264	0.157525	0.25014	24h	0.482126
GO:1990928	response to amino acid starvation	0.324886	0.048477	0.152571	0.554069	24h	0.469613
GO:0033028	myeloid cell apoptotic process	-0.251878	0.047328	-0.118144	0.47799	24h	0.469054
GO:0002521	leukocyte differentiation	-0.163603	0.0476264	-0.0767226	0.451763	24h	0.468956
GO:0150076	neuroinflammatory response	-0.22961	0.038377	-0.105615	0.443471	24h	0.459975
GO:0099518	vesicle cytoskeletal trafficking	0.394878	0.0450969	0.179748	0.527707	24h	0.455197
GO:0032259	methylation	0.222475	0.038377	0.0996751	0.502176	24h	0.448029
GO:0097028	dendritic cell differentiation	-0.239371	0.0310426	-0.106929	0.377996	24h	0.446707
GO:0031342	negative regulation of cell killing	-0.222391	0.0476416	-0.0988361	0.352082	24h	0.444425
GO:0000028	ribosomal small subunit assembly	0.673169	0.0200038	0.297949	0.28826	24h	0.442607
GO:1905521	regulation of macrophage migration	-0.216706	0.0438574	-0.0956616	0.484257	24h	0.441435
GO:0009264	deoxyribonucleotide catabolic process	0.373672	0.038377	0.1642	0.493556	24h	0.439423
GO:0046386	deoxyribose phosphate catabolic process	0.373672	0.038377	0.1642	0.493556	24h	0.439423
GO:0050764	regulation of phagocytosis	-0.227207	0.0450969	-0.0988739	0.446949	24h	0.435171
GO:0090634	microglial cell mediated cytotoxicity	-0.561913	0.0254197	-0.24184	0.34084	24h	0.430386
GO:1904149	regulation of microglial cell mediated cytotoxicity	-0.561913	0.0254197	-0.24184	0.34084	24h	0.430386
GO:0032869	cellular response to insulin stimulus	-0.200885	0.0381089	-0.0863266	0.431421	24h	0.429732
GO:0002827	positive regulation of T-helper 1 type immune response	-0.28553	0.0476416	-0.122476	0.400099	24h	0.428944
GO:0000578	embryonic axis specification	-0.426261	0.0491897	-0.178462	0.522307	24h	0.418667
GO:0030198	extracellular matrix organization	-0.205266	0.0476416	-0.0857941	0.484631	24h	0.417967
GO:0043062	extracellular structure organization	-0.205266	0.0476416	-0.0857941	0.484631	24h	0.417967
GO:0045229	external encapsulating structure organization	-0.205266	0.0476416	-0.0857941	0.484631	24h	0.417967
GO:0031579	membrane raft organization	-0.412072	0.0375561	-0.171738	0.255149	24h	0.416768
GO:1903146	regulation of autophagy of mitochondrion	0.28519	0.038377	0.116633	0.477355	24h	0.408965
GO:0050766	positive regulation of phagocytosis	-0.272609	0.0450969	-0.110752	0.418053	24h	0.406267
GO:0071320	cellular response to cAMP	-0.290552	0.0464452	-0.11774	0.517018	24h	0.40523
GO:0071216	cellular response to biotic stimulus	-0.16118	0.047328	-0.0651514	0.502176	24h	0.404215
GO:0002690	positive regulation of leukocyte chemotaxis	-0.216243	0.0368437	-0.0873218	0.448882	24h	0.403813
GO:0034341	response to type II interferon	-0.273075	0.038377	-0.109163	0.452281	24h	0.399753
GO:0002688	regulation of leukocyte chemotaxis	-0.207082	0.0310778	-0.0827431	0.43947	24h	0.399566
GO:0046456	icosanoid biosynthetic process	-0.267758	0.0342649	-0.106738	0.355033	24h	0.398636
GO:0045807	positive regulation of endocytosis	-0.199902	0.0448307	-0.0787733	0.46801	24h	0.39406
GO:0015732	prostaglandin transport	-0.596613	0.0450969	-0.223726	0.551387	24h	0.374994
GO:0002755	MyD88-dependent toll-like receptor signaling pathway	-0.421437	0.0323279	-0.157453	0.225359	24h	0.373609
GO:0031646	positive regulation of nervous system process	-0.331942	0.0450969	-0.122075	0.472943	24h	0.367761
GO:0061760	antifungal innate immune response	-0.341854	0.0375561	-0.12542	0.437668	24h	0.366882
GO:0071375	cellular response to peptide hormone stimulus	-0.162243	0.041898	-0.0589719	0.603651	24h	0.363478
GO:0071346	cellular response to type II interferon	-0.271393	0.041898	-0.0974425	0.537397	24h	0.359046
GO:0038094	Fc-gamma receptor signaling pathway	-0.245193	0.0323279	-0.087191	0.673513	24h	0.355602
GO:1990266	neutrophil migration	-0.15954	0.041898	-0.056189	0.559071	24h	0.352195
GO:2000191	regulation of fatty acid transport	-0.518776	0.0146349	-0.178572	0.448018	24h	0.344218
GO:0002921	negative regulation of humoral immune response	-0.462404	0.0200038	-0.158895	0.362395	24h	0.343629
GO:0009880	embryonic pattern specification	-0.398013	0.0407847	-0.134854	0.310335	24h	0.338818
GO:0046485	ether lipid metabolic process	-0.484052	0.0450969	-0.161418	0.488907	24h	0.333473
GO:0051606	detection of stimulus	-0.277507	0.038377	-0.0925176	0.412643	24h	0.333389
GO:1905517	macrophage migration	-0.266972	0.0323279	-0.0858893	0.609987	24h	0.321717
GO:0010508	positive regulation of autophagy	0.194264	0.0450969	0.0619807	0.646025	24h	0.319053
GO:0007606	sensory perception of chemical stimulus	-0.419114	0.0450969	-0.132867	0.738859	24h	0.317017
GO:0009620	response to fungus	-0.170886	0.0476264	-0.0527096	0.648347	24h	0.30845
GO:0032868	response to insulin	-0.215233	0.0323279	-0.0634628	0.60278	24h	0.294856
GO:0043647	inositol phosphate metabolic process	-0.271851	0.0450969	-0.0747206	0.712155	24h	0.274858
GO:1902105	regulation of leukocyte differentiation	-0.177562	0.038377	-0.0487506	0.631444	24h	0.274555
GO:0046628	positive regulation of insulin receptor signaling pathway	-0.225551	0.038653	-0.0598128	0.846446	24h	0.265186
GO:0008089	anterograde axonal transport	0.409244	0.0491897	0.10378	0.565974	24h	0.253591
GO:0042116	macrophage activation	-0.237101	0.038377	-0.0582989	0.604473	24h	0.245882
GO:0070633	transepithelial transport	-0.614043	0.0323279	-0.139512	0.711225	24h	0.227202
GO:0002532	production of molecular mediator involved in inflammatory response	-0.211823	0.048477	-0.0478082	0.742791	24h	0.225699
GO:0046677	response to antibiotic	-0.331155	0.0450969	-0.0742946	0.779208	24h	0.22435
GO:0043405	regulation of MAP kinase activity	-0.256274	0.0491897	-0.0566371	0.795071	24h	0.221002
GO:0060420	regulation of heart growth	-0.264812	0.0450969	-0.0544068	0.851959	24h	0.205455
GO:0009595	detection of biotic stimulus	-0.256462	0.0334524	-0.0503203	0.688931	24h	0.196209
GO:0031664	regulation of lipopolysaccharide-mediated signaling pathway	-0.218392	0.038377	-0.0404555	0.811158	24h	0.185242
GO:0042159	lipoprotein catabolic process	-0.408253	0.0409368	-0.0732599	0.711296	24h	0.179447
GO:0048864	stem cell development	-0.433113	0.0375561	-0.0776756	0.731458	24h	0.179343
GO:0001937	negative regulation of endothelial cell proliferation	-0.301051	0.0476416	-0.0464231	0.73521	24h	0.154203
GO:0014033	neural crest cell differentiation	-0.399031	0.0450969	-0.05784	0.719337	24h	0.144951
GO:0046620	regulation of organ growth	-0.269034	0.0200038	-0.0379395	0.820353	24h	0.141021
GO:0048246	macrophage chemotaxis	-0.356995	0.0450969	-0.0498557	0.812143	24h	0.139654
GO:0009593	detection of chemical stimulus	-0.244794	0.0450969	-0.0338933	0.774651	24h	0.138457
GO:0008611	ether lipid biosynthetic process	-0.615816	0.0375561	-0.0825417	0.738449	24h	0.134036
GO:0046504	glycerol ether biosynthetic process	-0.615816	0.0375561	-0.0825417	0.738449	24h	0.134036
GO:1902430	negative regulation of amyloid-beta formation	-0.391896	0.0254197	-0.0516175	0.889959	24h	0.131712
GO:1902992	negative regulation of amyloid precursor protein catabolic process	-0.391896	0.0254197	-0.0516175	0.889959	24h	0.131712
GO:1902622	regulation of neutrophil migration	-0.195569	0.038989	-0.0256492	0.881335	24h	0.131152
GO:0140353	lipid export from cell	-0.360559	0.038377	-0.0441255	0.854892	24h	0.122381
GO:0014032	neural crest cell development	-0.453464	0.0281233	-0.0549109	0.806201	24h	0.121092
GO:0016358	dendrite development	-0.1982	0.0450969	-0.0214998	0.878782	24h	0.108475
GO:0015671	oxygen transport	0.243899	0.0334524	0.0247355	0.930756	24h	0.101417
GO:0002357	defense response to tumor cell	0.411165	0.0375561	0.0403148	0.875354	24h	0.0980502
GO:0090022	regulation of neutrophil chemotaxis	-0.193806	0.048477	-0.0182392	0.92058	24h	0.0941104
GO:1901503	ether biosynthetic process	-0.568245	0.0450969	-0.051363	0.844421	24h	0.0903889
GO:0001755	neural crest cell migration	-0.501938	0.0323279	-0.0426481	0.837161	24h	0.0849668
GO:0090497	mesenchymal cell migration	-0.501938	0.0323279	-0.0426481	0.837161	24h	0.0849668
GO:0071379	cellular response to prostaglandin stimulus	0.517915	0.0450969	0.0326435	0.888709	24h	0.0630287
GO:0071380	cellular response to prostaglandin E stimulus	0.517915	0.0450969	0.0326435	0.888709	24h	0.0630287
GO:0060043	regulation of cardiac muscle cell proliferation	-0.462299	0.0200038	-0.026992	0.94195	24h	0.0583864
GO:0070169	positive regulation of biomineral tissue development	-0.300292	0.0476416	-0.0153677	0.930756	24h	0.0511758
GO:0006766	vitamin metabolic process	-0.387311	0.0491897	-0.0179488	0.951659	24h	0.046342
GO:0007600	sensory perception	-0.178988	0.0476416	-0.00361871	0.986528	24h	0.0202176
GO:0002534	cytokine production involved in inflammatory response	-0.261589	0.0450969	-0.00398095	0.986528	24h	0.0152183
GO:1900015	regulation of cytokine production involved in inflammatory response	-0.261589	0.0450969	-0.00398095	0.986528	24h	0.0152183
GO:0002320	lymphoid progenitor cell differentiation	-0.3631	0.0342095	-0.00108445	0.997452	24h	0.00298664
